# Homing in on the rare virosphere reveals the native host of giant viruses

**DOI:** 10.1101/2023.06.27.546645

**Authors:** Amir Fromm, Gur Hevroni, Flora Vincent, Daniella Schatz, Carolina A. Martinez-Gutierrez, Frank O. Aylward, Assaf Vardi

**Affiliations:** Department of Plant and Environmental Sciences, Weizmann Institute of Science, 7610001, Rehovot, Israel; Department of Biological Sciences, Virginia Tech, Blacksburg, Virginia, USA; Google Geo, Israel; Developmental Biology Unit, European Molecular Biological Laboratory, 69117, Heidelberg, Germany; Center for Emerging, Zoonotic, and Arthropod-Borne Pathogens, Virginia Tech, Blacksburg, Virginia, USA 24061

## Abstract

Giant viruses (phylum Nucleocytoviricota) are globally distributed in aquatic ecosystems^1,2^. They play major roles as evolutionary drivers of eukaryotic plankton^3^ and regulators of global biogeochemical cycles^4^. Recent metagenomic studies have significantly expanded the known diversity of marine giant viruses^1,5–7^, but we still lack fundamental knowledge about their native hosts, thereby hindering our understanding of their lifecycle and ecological importance. Here, we aim to discover the native hosts of giant viruses using a novel, sensitive single-cell metatranscriptomic approach. By applying this approach to natural plankton communities, we unraveled an active viral infection of several giant viruses, from multiple lineages, and identified their native hosts. We identify a rare lineage of giant virus (Imitervirales-07) infecting a minute population of protists (class Katablepharidaceae) and revealed the prevalence of highly expressed viral-encoded cell-fate regulation genes in infected cells. Further examination of this host-virus dynamics in a temporal resolution suggested this giant virus controls its host population demise. Our results demonstrate how single-cell metatranscriptomics is a sensitive approach for pairing viruses with their authentic hosts and studying their ecological significance in a culture-independent manner in the marine environment.
