## Supplementary material for "Homing in on the rare virosphere reveals the native host of giant viruses": The homology search results of single-cell reads mapped against the viral gene markers database.

barcode	Coccolithovirus	PV_05	IM_07	IM_01	Prymnesiovirus	IM_16	IM_09	IM_12	IM_13	IM_06	PM_01	IM_08
TTGGGTAGTCCACACG	1	0	0	0	0	116	0	0	0	0	0	2
TACCGAACACAAGCCC	3	0	0	4	0	93	0	0	1	0	0	0
ATTCGTTTCTGTACAG	154	0	0	53	0	70	1	59	0	0	0	0
CTGCATCAGTTAGTGA	3	0	0	18	0	53	1	0	10	0	0	0
ATACCGAGTAAGAACT	7	1	3	31	0	34	2	0	0	188	0	0
GGAGAACCATCTCGTC	0	0	0	5	0	33	0	0	11	0	0	0
TGCTCCAGTCTACAAC	3	0	0	19	0	32	0	28	0	4	0	0
GTAACCACAACCGCTG	1	0	0	10	0	28	0	0	1	0	0	0
TAGACCAAGCTGACCC	0	0	0	1	1	25	1	0	0	0	0	0
CCCTCTCGTGGATACG	0	0	0	1	0	23	0	0	0	0	0	0
CACTAAGTCCGATGCG	0	0	2	0	0	23	0	0	0	0	0	0
AGACACTGTGACACAG	14	0	5	105	0	22	1	68	0	0	0	0
AGAAGCGGTAGAAACT	85	0	18	21	0	20	0	19	0	7	0	0
TCCCACATCAAGAAAC	23	0	9	336	0	17	1	67	0	8	0	0
CGAATTGAGACGGAAA	0	0	0	4	0	17	0	0	3	0	0	0
CAAAGAAGTGTAGCAG	7862	771	0	32	0	16	0	0	0	0	7	0
CCCTTAGCACGAGGAT	0	0	99	10	0	16	2	0	0	0	0	13
TCACAAGAGTGCAACG	41	11	0	5	0	16	0	0	1	0	0	0
GCTTTCGCAACCCGCA	1	0	0	3	0	11	379	0	5	0	0	0
TGCAGGCAGCCTCAGC	2	0	3632	3	0	10	2	0	0	0	5	0
CCTCTCCAGTCGTTAC	4	0	0	21	0	9	0	0	11	0	0	0
TACTGCCTCCTAGCGG	3465	166	0	19	0	9	5	0	0	0	0	0
GAACTGTCATAATCCG	10	0	0	10	0	9	0	0	0	0	0	0
TCATCCGTCAGCTGAT	26	0	0	3	0	9	0	0	0	0	0	0
GATTTCTGTTGTTTGG	1	0	0	2	0	9	0	0	0	0	0	22
CCTACGTGTGTTAACC	90	3	0	7	0	8	0	0	38	0	1	3
AAGTGAAGTTAAGCAA	3	0	1441	6	0	8	4	0	7	0	4	3
CCCTCTCGTCTACATG	4293	583	0	25	0	6	0	0	0	0	3	0
GCAGCTGAGGGTAGCT	24	0	0	4	0	6	0	0	0	0	0	0
AATCGTGCAAGTATCC	4	0	0	41	2	5	0	0	5	0	0	0
CGATGCGAGTAAGACT	1	0	0	8	0	5	0	0	0	0	0	0
GCACGTGCACTAACCA	29	1	0	0	0	5	0	0	0	0	0	0
GTGACGCTCGCGCTGA	0	0	0	0	0	5	0	0	0	0	0	0
AGGTGTTAGAATTTGG	0	0	0	20	2	4	0	44	0	9	0	0
CAAGACTTCACACGAT	0	0	2118	21	0	4	0	0	3	0	14	4
ACACGCGGTTGCCAAT	2604	250	0	16	0	4	0	0	0	0	2	0
CGGGACTGTCTAACGT	4838	434	0	8	0	4	0	0	0	0	6	0
CTCCCTCCAAAGCAAT	6	0	2727	7	0	4	0	0	0	0	1	5
CCAAGCGTCACTGGGC	1617	61	0	4	0	4	0	0	0	0	4	0
AACCATGCAGCCTATA	6	0	4	0	0	4	0	0	0	0	0	0
AATCGACCAGCACAGA	22	0	0	0	0	4	0	0	0	0	0	0
TGCATCCGTGATACAA	7	0	0	27	0	3	0	0	0	0	0	0
GTAGAAAAGCTTTCTT	0	0	0	4	0	3	0	2	0	0	0	0
TCAATCTCAGTCGAGA	2	0	539	2	0	3	0	0	0	0	1	2
TCTTTGACAAGCAGGT	15	0	1	1	0	3	4	0	0	0	0	0
TCACGCTTCACCTCAC	4	0	0	0	0	3	0	0	40	0	0	0
AGTCTCCAGATCGCCC	347	24	0	0	0	3	0	0	0	0	0	0
ACCCTCAGTTACACAC	1362	226	0	0	0	3	0	0	0	0	0	0
GACTCAACAAATCCCA	2225	148	0	0	0	3	0	0	0	0	0	0
AATCACGAGAATGTTG	152	3	0	0	0	3	0	0	0	0	0	0
CAGATCACACGACGTC	3	0	0	8	2	2	0	1	0	0	0	0
AGTAGCTTCAGGAAAT	0	0	0	7	1	2	0	0	0	0	0	0
CTGAATGAGACATCAA	0	0	0	91	0	2	3	1	4	0	0	0
TTGCCTGCATCGAAGG	0	0	0	53	0	2	0	0	0	0	0	0
AATGACCGTTAGTCGT	74	3	7	15	0	2	1	0	0	0	0	0
TGGTGATGTAGACGTG	0	0	0	14	0	2	0	0	0	0	0	0
TCTGTCGGTCAGTCTA	2270	163	0	12	0	2	0	0	0	0	0	0
AACAAAGGTAATGATG	22	0	0	12	0	2	0	0	0	0	0	0
GCTTGGGTCCGAAATC	1220	81	0	7	0	2	0	0	0	0	0	0
AGGATAACAGCGTAGA	1993	103	0	4	0	2	0	0	0	0	2	0
CAAGAGGCAAAGCTAA	19	0	6	1	0	2	0	0	0	0	0	0
TAACGACCACGCTGTG	113	2	0	1	0	2	0	0	0	0	0	0
CTCTCAGGTGGGTTGA	31	0	0	0	0	2	0	0	0	0	0	0
TCGTGGGTCTGGCCAG	4	0	0	0	0	2	0	0	0	0	0	0
CTGCCATGTGGTGATG	25	1	0	0	0	2	0	0	0	0	0	0
CACGAATCAAGTGGAC	54	0	0	150	57	1	1	2	0	0	0	0
TGTAACGGTTAGTTCG	0	0	0	165	50	1	1	0	0	0	0	0
GAGGGTAAGCGTTACT	0	0	0	95	29	1	1	0	0	0	0	0
TAATTCCCACAGTACT	0	0	0	120	28	1	0	19	0	0	0	0
CTGGTCTTCCAGGACC	0	0	0	91	28	1	0	3	0	0	0	0
CCAATTTTCGTGTGAT	35	4	0	41	3	1	0	0	0	0	0	0
GAGAAATTCTTGTGCC	0	0	0	88	2	1	0	0	0	0	0	0
TAAGTCGCACGGTGTC	0	0	0	59	2	1	0	0	0	0	0	0
GGTTAACGTGTGTTTG	0	0	0	29	2	1	0	0	1	0	0	2
AGTACCAAGACCTTTG	0	0	3	65	1	1	0	0	0	0	0	0
TACCTGCGTTATAGCC	0	0	0	17	1	1	0	3	0	0	0	0
GTTAGACTCAAGAGGC	0	0	0	6	1	1	0	0	0	0	0	0
TGGAGGATCCATTCAT	0	0	0	51	0	1	0	0	0	0	0	0
GATTCTTTCACTCTTA	1143	135	0	40	0	1	0	0	0	0	6	0
CAGTTCCAGAAAGCGA	1	0	0	35	0	1	0	0	2	0	0	0
TGGTGATCACCCTTAC	0	0	0	33	0	1	0	0	0	0	0	1
TACCGAAGTTACCCAA	12	1	0	16	0	1	2	0	0	0	0	0
CATTGCCTCGCGCTGA	4	0	0	14	0	1	1	0	3	0	0	0
GAGTGTTCAATTAGGA	8	1	0	13	0	1	0	4	0	0	0	0
TTCCTTCCAGATCCTA	129	9	0	12	0	1	0	0	0	0	0	0
GTAGAAAAGTGTGTTC	0	0	0	6	0	1	0	0	0	0	0	0
GTGTGGCTCATCGCTC	7	0	0	5	0	1	1	1	0	0	0	0
CAGTTCCAGACATACA	1862	550	0	3	0	1	0	0	0	0	0	0
GAAGAATGTATCGATC	0	0	0	3	0	1	0	0	0	0	0	0
CGCCAGATCCCGATCT	12	0	2	2	0	1	0	0	0	0	0	0
TGCAGATCAGCAGTAG	4789	394	0	2	0	1	0	0	0	0	1	0
TCTAACTTCTTCACAT	0	0	0	2	0	1	0	0	0	0	0	0
ACCATTTGTCTTGTCC	0	1	0	1	0	1	0	0	0	0	0	0
AGACAAATCTCATTGT	0	0	0	1	0	1	0	0	0	0	0	0
GGTGTCGAGACTTCGT	0	0	0	1	0	1	0	0	0	0	0	0
AGTGTTGCAACCGTAT	64	1	0	1	0	1	0	0	0	0	0	0
TACAACGGTGGAATGC	1953	127	0	1	0	1	0	0	0	0	0	0
AACCACACACGTAGTT	7	1	1	0	0	1	6	0	0	0	0	0
TCAGGGCAGGACAGCT	0	1	0	0	0	1	0	0	0	0	0	0
TCAAGACAGGCCTGAA	202	6	0	0	0	1	0	0	0	0	0	0
GACATCATCTAACGGT	3655	429	0	0	0	1	0	0	0	0	1	0
AACTTCTCAGAACGCA	34	2	0	0	0	1	0	0	0	0	0	0
ACACTGATCCGTCAAA	16	2	0	0	0	1	0	0	0	0	0	0
TATTGCTGTACGTAGG	14	2	0	0	0	1	0	0	0	0	0	0
CCACCATTCCCACAGG	5	1	0	0	0	1	0	0	0	0	0	0
ATCGATGGTTCTCAGA	0	0	0	0	0	1	0	0	0	0	1	0
CTTGAGAGTTTCACAG	11	0	0	270	120	0	1	4	9	0	0	0
ACGCACGAGGGTCACA	55	0	0	217	79	0	0	0	0	0	0	0
AGATGAAGTATGTCCA	0	0	0	199	63	0	1	0	0	0	0	0
TGATGGTCAGCTATAC	5	0	0	191	59	0	0	0	0	0	0	5
GGGAAGTCACACGGTC	0	0	0	207	56	0	0	0	0	0	0	0
GACCTTCGTATGCTTG	3	0	0	234	41	0	0	0	0	0	0	0
GGCTTGGCAGGTCCCA	9	0	0	205	36	0	0	0	0	0	0	0
GCCATTCAGGTCACTT	1	0	1	177	36	0	0	0	0	0	0	0
CCTTCAGTCAGAGTGG	535	23	0	75	31	0	0	0	0	0	0	0
AGCGCCACAACTTCTT	0	0	0	215	25	0	1	0	0	0	0	0
GGCTTTCTCCTTCTGG	0	0	0	455	24	0	31	0	0	0	0	0
TGCATCCGTGTTAACC	61	0	0	114	17	0	0	0	0	0	0	0
GCGATCGCAAGAAACT	17	0	0	54	16	0	0	0	0	0	0	0
CTCAGTCTCTTTCCGG	22	0	0	102	15	0	0	0	2	0	0	2
TATCTTGGTCGTGGTC	6	0	0	102	14	0	0	0	0	0	0	0
TGCACGGTCTAATTCC	10	0	0	227	13	0	0	10	0	0	0	0
TTCACCGGTCTTTATC	1	0	0	77	7	0	2	2	0	0	0	0
TTGTTCATCGTGTGAT	0	0	0	13	7	0	0	0	0	0	0	0
ACCTGAAAGTCGGCAA	94	2	0	34	6	0	0	3	0	0	0	0
CAACGATTCTCATTTG	51	6	0	2	6	0	0	0	0	0	0	0
TGATGCACAAATTGCC	3	0	0	55	5	0	3	0	0	0	0	0
CTAACCCAGAATCGAT	114	5	0	17	4	0	0	3	0	0	0	0
ATGCCTCGTTCACGAT	10	0	0	5	4	0	0	0	0	0	0	0
TTCCACGCAACGATTC	0	0	0	101	3	0	0	0	0	0	0	0
TCACGGGGTTCAAAGA	0	0	0	49	3	0	0	0	2	0	0	0
GACTTCCGTCCGAAAG	0	0	0	95	2	0	0	0	1	0	0	0
ACTATGGTCATGCATG	14	1	0	48	2	0	1	5	0	0	0	0
AAAGAACCATCAGCAT	0	0	0	38	2	0	0	0	0	0	0	0
CCCTGATGTCTGCCTT	0	0	0	32	2	0	0	0	1	0	0	0
TTGTGGAGTCTATGAC	38	1	0	27	2	0	0	2	0	0	0	0
GGGTATTTCACGGTCG	133	1	0	24	2	0	0	0	0	0	0	0
CTTCAATTCCGTTGGG	2	0	0	15	2	0	2	0	0	0	0	0
TCCTCGAGTGCGCTCA	0	0	0	10	2	0	0	0	0	0	0	0
CAGCAGCAGCATTGAA	3	0	0	8	2	0	0	0	0	0	0	0
TCGAACACACAGAGCA	4	5	0	8	2	0	0	1	0	0	0	0
TACGGTAAGGCCACTC	27	0	0	5	2	0	0	0	0	0	0	0
AAGACTCCATTGCCTC	6	0	0	49	1	0	0	0	0	0	0	0
GCAACCGCAACACAGG	0	0	0	48	1	0	1	0	0	0	0	0
GACTCAACACCTGTCT	6	3	0	42	1	0	2	2	0	0	0	0
ATGGAGGTCCTCACGT	0	0	0	42	1	0	0	0	0	0	0	0
CAGATACCATGCCGCA	63	5	0	33	1	0	0	6	0	0	0	0
AGTAGCTAGAATTGCA	1	0	0	20	1	0	0	0	0	0	0	0
TTTGACTGTCGGCCTA	0	0	0	20	1	0	0	0	0	0	0	0
GTCTGTCGTGGTCTGC	4	0	0	20	1	0	0	4	0	0	0	0
GACCAATGTGAATGAT	5	0	0	18	1	0	0	0	0	0	0	0
GGAGAACGTGATCATC	0	0	0	4	1	0	0	2	0	0	0	0
GGTGTCGGTACAGAGC	0	0	0	0	1	0	0	0	0	0	0	0
TGATCAGAGGTTTGAA	0	0	0	0	1	0	0	0	0	0	0	0
TCATTGTTCGTAACCA	9	12	14	2076	0	0	0	0	31	0	0	0
GAGTGAGAGAGGCCAT	152	0	0	171	0	0	0	0	0	0	0	0
CCATAAGGTTTACACG	26	0	0	171	0	0	0	1	1	0	0	0
AGAGAATCAATGGGTG	23	0	0	129	0	0	0	0	0	0	0	0
GATAGCTAGAATTTGG	7	0	0	120	0	0	0	0	2	0	0	0
TTTGTTGGTAAGATCA	2	0	0	117	0	0	0	0	1	0	0	0
AGTACTGAGATACCAA	0	0	1	111	0	0	0	3	0	0	0	0
GGCAGTCGTGCATTTG	2	0	3	100	0	0	1	2	1	0	0	0
GAAGAATTCGGCACTG	0	0	6	99	0	0	1	0	0	0	0	0
TACGCTCTCGGTAAGG	0	0	0	73	0	0	4	0	5	0	0	0
TCAAGACTCTTGGTCC	0	0	0	71	0	0	0	0	0	0	0	0
CAGCAGCAGACAGCTG	0	0	1	62	0	0	1	6	2	0	0	0
TCCGTGTCACGTATAC	0	0	0	57	0	0	0	0	0	0	0	0
TATCCTAAGCCGGATA	54	3	0	54	0	0	1	0	0	0	0	0
TGCGACGTCCATTTGT	0	0	0	53	0	0	7	0	1	0	0	0
TCACACCAGCCTGGAA	0	0	0	49	0	0	0	0	0	0	0	0
AGAAATGAGGTTCTTG	0	0	0	45	0	0	0	0	0	0	0	0
GCCATTCCAGGCCCTA	0	0	0	45	0	0	0	0	0	0	0	0
CAGTGCGCACAACATC	0	0	0	44	0	0	0	0	0	0	0	0
GATGAGGGTACTGTTG	1	0	0	39	0	0	0	0	0	0	0	0
CGGACACCAGCTACTA	0	0	0	37	0	0	0	0	0	1	0	1
CTGAGCGAGACATCAA	0	0	0	37	0	0	0	0	0	0	0	0
GACATCACAAATGAGT	10	0	0	36	0	0	0	0	0	0	0	0
TATTTCGTCGTTCGCT	0	0	0	35	0	0	0	0	0	0	0	0
GAGTGAGAGGAGACCT	0	0	0	34	0	0	0	0	0	0	0	0
CGTTGGGTCTTGTGCC	21	1	0	34	0	0	0	0	0	0	0	0
CCTCACATCTGGGCAC	0	0	0	33	0	0	0	0	10	0	0	0
CCATCACGTTTGGGTT	4	0	0	32	0	0	0	1	0	0	0	0
ATCAGGTGTGTGAATA	2	5	0	31	0	0	0	0	0	0	0	0
TCAAGTGTCTATGCCC	0	0	0	31	0	0	0	0	0	0	0	0
ATGTCCCTCGAGAAAT	0	0	0	30	0	0	0	0	0	0	0	0
GCATCGGAGGCAATGC	529	0	0	30	0	0	0	0	0	0	0	0
GCTTCACAGTGGAAAG	10	0	0	29	0	0	0	0	1	0	0	0
ATCTCTATCTTAGTTC	12	0	0	28	0	0	0	0	0	0	0	0
GCCAGTGGTGCCTTTC	13	0	0	27	0	0	1	0	0	0	0	0
CACTGAACACGCAAAG	4	0	1	27	0	0	0	0	0	0	0	0
GCATGATGTAGTCGGA	0	0	0	27	0	0	0	0	0	0	0	0
ACAAGCTCAATTGAGA	4	0	0	26	0	0	0	1	0	0	0	0
CAATACGCACAACATC	430	15	4	24	0	0	0	0	0	0	0	0
TTAGGCAAGCTGAAGC	5	0	0	22	0	0	1	0	2	0	0	0
TATTTCGAGACTGAGC	2	0	532	21	0	0	0	0	0	0	1	6
TAGGAGGGTCCGAAGA	2125	85	0	20	0	0	0	0	0	0	15	0
AGGAATAAGGCTGAAC	54	6	0	20	0	0	0	0	0	0	0	0
AGGAGGTCAACCGATT	143	0	0	20	0	0	0	0	0	0	0	0
TCACAAGAGCTCCGAC	8	0	0	19	0	0	0	1	0	0	0	0
CCTATCGGTAACGCGA	858	19	0	19	0	0	0	0	0	0	9	0
GCCAGGTCAGGACAGT	0	0	0	18	0	0	0	0	0	0	0	0
CATGCTCGTACCATAC	36	0	0	18	0	0	0	0	0	0	0	0
CCGTTCATCACGTAGT	51	6	3	17	0	0	0	0	0	0	0	0
GTTATGGAGACGGATC	0	0	0	17	0	0	0	3	0	0	0	0
AACAGGGTCTTCACAT	0	0	0	17	0	0	0	0	0	0	0	0
CCGATCTTCGAGAAGC	7	0	0	16	0	0	0	0	0	0	0	0
TAGGTTGAGGTATAGT	1274	70	0	16	0	0	0	0	0	0	2	0
GCGAGAACACGGCGTT	401	3	0	16	0	0	0	0	0	0	0	0
TGAGGTTCAATGGCAG	529	40	0	16	0	0	0	1	0	0	0	0
TTGTTCAGTATCGTAC	104	4	0	15	0	0	0	0	0	0	0	0
AACACACGTTGGGAAC	1	0	0	15	0	0	0	0	0	0	0	0
GAACTGTTCCGAAGGA	13	0	0	14	0	0	0	0	0	0	0	0
TGGATCATCTAACGCA	0	0	0	12	0	0	1	0	0	0	0	0
GACACGCTCCATTTGT	0	0	0	12	0	0	0	0	0	0	0	0
GTGCTGGCAATCAGCT	46	0	0	12	0	0	0	0	0	0	0	0
TTCTTGACAGGGAGAG	1901	246	0	12	0	0	0	0	0	0	7	0
AATCGACAGTAGGCCA	22	2	0	12	0	0	0	0	0	0	0	0
CCTATCGCATGACTCA	1	0	0	12	0	0	0	0	0	0	0	0
CCTCAGTCATGGTGGA	110	4	0	12	0	0	0	0	0	0	0	0
ACCTACCCACTACGGC	3	0	0	12	0	0	0	0	0	0	0	0
GGTGTTATCGTTAGAC	12	0	2	11	0	0	21	0	0	0	0	0
TTGGGTAAGTCGCCAC	54	0	0	11	0	0	0	0	2	0	0	0
CATGCTCCAGAACCGA	2	0	0	11	0	0	0	1	0	0	0	0
GTGTTCCGTCCTTAAG	0	0	0	11	0	0	0	0	0	0	0	0
CATGGTAGTTTCGTAG	6	0	0	10	0	0	70	0	0	0	0	9
GTCTCACAGGAGAATG	6	0	0	10	0	0	0	0	0	0	0	0
ATCCCTGAGCCTGACC	12	0	0	9	0	0	1	0	0	0	0	0
AAGTTCGAGGTGCATG	638	31	1	9	0	0	0	1	0	0	0	0
ACCACAACATATGGCT	0	0	0	9	0	0	0	0	0	0	0	0
TCGCTCAGTAGTGGCA	15	1	0	9	0	0	0	0	0	0	0	0
AGGTCATGTGGATACG	0	0	0	9	0	0	0	0	0	0	0	0
GCCTGTTTCCAAGCTA	0	0	0	8	0	0	1	0	1	0	0	0
ATGCATGGTTCAATCG	7046	505	45	8	0	0	0	0	0	0	6	0
TCGTCCAAGTAACGAT	16	1	0	8	0	0	0	2	0	0	0	0
AGGACTTTCCTACTGC	26	0	0	8	0	0	0	0	0	0	0	0
TCTACATAGAAGTGTT	0	0	0	8	0	0	0	0	0	0	0	0
CGAAGTTCATGTGGCC	1	0	0	8	0	0	0	1	0	0	0	0
GCAGTTACATACCATG	0	0	0	8	0	0	0	0	0	0	0	0
GTCTCACGTGGCTGAA	12	0	0	8	0	0	0	0	0	0	0	0
CATACTTGTTGCACGC	14	5	0	7	0	0	0	0	0	0	0	0
GGATGTTAGCTCTTCC	106	3	0	7	0	0	0	0	0	0	0	0
GAAGGACCAGGCAATG	11	0	0	7	0	0	0	0	0	0	0	0
AATTCCTGTAGATTAG	3198	238	0	7	0	0	0	0	0	0	15	0
CGTTAGAGTCCGGTCA	0	0	0	7	0	0	0	0	0	0	0	0
GCATTAGCAATAACGA	99	1	0	6	0	0	0	0	0	0	0	0
CGAGTGCCAACACGAG	0	0	0	6	0	0	0	0	0	0	0	0
GAAGGGTTCCTTCACG	0	0	0	6	0	0	0	0	0	0	0	0
GATTCTTAGCAGTAAT	906	54	8	5	0	0	0	0	0	0	0	0
TTGAACGGTAAGTCAA	158	12	0	5	0	0	0	0	0	0	0	0
CTAGACATCGGAATGG	66	2	0	5	0	0	0	0	0	0	0	0
AAAGAACTCGTCGACG	55	0	0	5	0	0	0	0	0	0	0	0
GGGATCCTCGCTATTT	881	73	0	5	0	0	0	0	0	0	0	0
GTCACGGAGGCGATAC	49	2	0	5	0	0	0	0	0	0	0	0
CCTATCGGTCCGGTGT	0	0	0	4	0	0	1	0	0	0	0	0
GTAGCTAGTCCGGCAT	1	0	0	4	0	0	1	0	0	0	0	0
TCAGTGATCGCCGAGT	0	0	2	4	0	0	0	1	0	0	0	0
CCACTTGCAAGTGGAC	5	0	0	4	0	0	0	0	0	0	0	0
GAACGTTTCAAGAATG	0	0	0	4	0	0	0	0	0	0	0	0
CACTGAAGTTCTGAGT	68	8	0	4	0	0	0	0	0	0	0	0
GGTTAACCATTCAGGT	350	0	0	4	0	0	0	0	0	0	0	0
TCACACCGTTCGGCCA	0	0	0	4	0	0	0	0	0	0	0	0
AACAGGGTCAAGTCTG	2767	166	0	4	0	0	0	0	0	0	0	0
CGAGGAACATTGGCAT	2299	125	0	4	0	0	0	0	0	0	0	0
GCAACCGGTTAGAGTA	974	152	0	4	0	0	0	0	0	0	0	0
TCGACCTTCGAAGCCC	79	8	0	4	0	0	0	0	0	0	0	0
AATGAAGCAAGCCTGC	38	0	0	3	0	0	0	0	0	4	0	0
GGCTGTGGTATAGGAT	101	0	0	3	0	0	48	0	0	0	0	2
CCGTTCATCGACACTA	0	0	0	3	0	0	5	0	0	0	0	0
GACCCTTCATGACCCG	21	0	0	3	0	0	1	0	0	0	0	0
AAGAACACAGGTTTAC	0	0	5	3	0	0	0	0	0	0	0	1
AAAGTCCAGGTTGCCC	29	0	0	3	0	0	0	0	0	0	0	0
TATTCCAGTCATCACA	148	8	0	3	0	0	0	0	0	0	0	0
GGGACTCGTCGGCTAC	196	1	0	3	0	0	0	0	0	0	0	0
CAGCCAGAGAAACCAT	55	1	0	3	0	0	0	0	0	0	0	0
CAACCTCAGCGTGCTC	138	3	0	3	0	0	0	0	0	0	0	0
CACACAATCGTCGACG	0	0	0	3	0	0	0	0	0	0	0	0
CTGAGGCCAACAGATA	0	0	0	3	0	0	0	0	0	0	0	0
ACGGTCGAGGCCTGAA	0	0	0	3	0	0	0	0	0	0	0	0
TTTGGTTTCAGCCCAG	0	0	0	3	0	0	0	0	0	0	0	0
GGTAACTGTTGAGTCT	103	2	0	3	0	0	0	1	0	0	0	0
CTGAGGCTCAAAGCCT	0	0	0	3	0	0	0	0	0	0	0	6
TTTAGTCGTACCACGC	0	0	0	3	0	0	0	0	0	0	0	0
GCAGGCTGTTCCTAGA	209	9	0	3	0	0	0	0	0	0	0	0
AGACCCGAGCTACTAC	493	38	0	3	0	0	0	0	0	0	2	0
ATTCTTGGTTCGGACC	20	0	0	3	0	0	0	0	0	0	0	0
TGTGATGTCGTTACCC	0	0	0	2	0	0	8	0	0	0	0	0
ATTCCCGCACAAATCC	0	0	0	2	0	0	1	0	0	0	0	0
CATCAAGAGATTGAGT	0	0	0	2	0	0	0	0	0	0	0	0
TAAGCACTCATGCCCT	90	8	0	2	0	0	0	0	0	0	0	0
CCTAACCCACTGCACG	0	0	0	2	0	0	0	0	0	0	0	0
GTTGAACGTTGCAACT	7	0	0	2	0	0	0	0	0	0	0	0
AGGAGGTGTTGTGTTG	6	0	0	2	0	0	0	3	0	0	0	0
GATGAGGGTCATCCGG	171	8	0	2	0	0	0	0	0	0	0	0
GTTAGACTCGTACCTC	616	54	0	2	0	0	0	0	0	0	0	0
ATGACCATCAAACCTG	103	4	0	2	0	0	0	0	0	0	0	0
ACTTATCTCTCTAAGG	0	0	0	2	0	0	0	0	0	0	0	0
ACCTGAATCCAAGCTA	167	1	0	2	0	0	0	0	0	0	0	0
TGTCCTGCAATTGTGC	5	0	0	2	0	0	0	0	0	0	0	0
TCGTGCTTCACTCGAA	0	0	0	2	0	0	0	0	0	0	0	0
CAAGACTGTAGTGATA	31	0	0	2	0	0	0	0	0	0	0	0
CATGGATGTCGCACGT	99	5	0	2	0	0	0	0	0	0	0	0
GCCGATGAGGATGTTA	16	0	0	2	0	0	0	0	0	0	0	0
GATAGCTCAAGCTACT	0	0	0	2	0	0	0	0	0	0	0	0
GGCTTTCTCCTCTTTC	108	13	0	2	0	0	0	0	0	0	0	0
GCACGGTTCTAAGCGT	90	4	0	2	0	0	0	0	0	0	0	0
CCATAAGAGTCTTCCC	14	0	0	2	0	0	0	0	0	0	0	0
AGCTCAAAGTGGGAAA	16	0	0	2	0	0	0	0	1	0	0	0
ACCTGAAGTCTACACA	76	9	0	2	0	0	0	0	0	0	0	0
AACGAAATCGACATTG	62	10	0	2	0	0	0	0	0	0	0	0
TGTTCCGGTACAGGTG	18	0	0	2	0	0	0	0	0	0	0	0
CCGAACGTCCGATAGT	109	4	0	2	0	0	0	0	0	0	0	0
TCCGAAAAGGTACAAT	1	0	0	2	0	0	0	0	0	0	0	0
CTGCGAGTCTCTGGTC	0	0	0	1	0	0	1	0	0	2	0	0
TAAGCGTCAGGTGAGT	0	0	0	1	0	0	4	0	0	0	0	0
TAGGTTGGTCACTGAT	0	0	0	1	0	0	3	0	0	0	0	0
CAGATCAAGTTGCGAG	0	0	0	1	0	0	0	0	0	0	0	0
ATTCACTCAGGGTCTC	0	0	0	1	0	0	0	0	0	0	0	0
CAATGACCATCGTTCC	253	16	0	1	0	0	0	0	0	0	0	0
GATAGCTAGAAGTCCG	0	0	0	1	0	0	0	4	0	0	0	0
CAAAGAAAGACTTAAG	43	1	0	1	0	0	0	0	2	0	0	0
ACGTAACGTTGTACGT	17	0	0	1	0	0	0	0	0	0	0	0
AGGTGTTAGGTTCATC	3	0	0	1	0	0	0	0	0	0	0	3
AGAAATGCAGGTTCCG	0	0	0	1	0	0	0	0	0	0	0	0
GTAAGTCTCATTTGTC	6195	120	0	1	0	0	0	0	0	0	0	0
ACTTTGTGTGCGGATA	152	12	0	1	0	0	0	0	0	0	0	0
GAGTTTGGTTCGTACA	3	0	0	1	0	0	0	0	0	0	0	4
ACTCTCGGTCCCGCAA	80	3	0	1	0	0	0	0	0	0	0	0
CACGAATCAGTCTTCC	2	0	0	1	0	0	0	0	0	0	0	0
GGAAGTGTCCTCAGAA	0	0	0	1	0	0	0	0	0	0	0	0
CCTCAACCAGCAGGAT	1	0	0	1	0	0	0	0	0	0	0	0
TGTTGGATCCATTTAC	0	0	0	1	0	0	0	0	0	0	0	0
TCAGCCTGTATTGAGA	235	14	0	1	0	0	0	0	0	0	0	0
CTCCGATCATGGAGAC	0	0	0	1	0	0	0	0	0	0	0	0
GTGAGGATCTGGGATT	81	4	0	1	0	0	0	0	0	0	0	0
GATGACTGTGGTTCTA	0	0	0	1	0	0	0	0	0	0	0	0
AGCCAATCACAACCGC	163	3	0	1	0	0	0	0	0	0	0	0
ATAGACCTCAGAGTTC	375	9	0	1	0	0	0	0	0	0	0	0
TCATGTTTCCTTTGAT	0	0	0	1	0	0	0	0	0	0	0	0
TATTTCGGTTAAACCC	101	4	0	1	0	0	0	0	0	0	0	0
CTCCGATGTACCTGTA	237	21	0	1	0	0	0	0	0	0	0	2
GAAACCTCAACGGGTA	259	25	0	1	0	0	0	0	0	0	0	0
AAGCATCCATGGAGAC	115	6	0	1	0	0	0	0	0	0	0	0
ATAGGCTTCCAACTGA	85	4	0	1	0	0	0	0	0	0	0	0
TCTACCGGTCACCGAC	27	0	0	1	0	0	0	0	0	0	0	0
TAGACCACATCCTGTC	124	6	0	1	0	0	0	0	0	0	0	0
AACAAGACATCCTGTC	0	0	0	1	0	0	0	0	0	0	0	0
TGACCCTGTCGCTTGG	133	5	0	1	0	0	0	0	0	0	0	0
AGTGCCGCATACCGTA	0	0	0	1	0	0	0	0	0	0	0	0
TCTTTGATCACTTCTA	3	0	0	1	0	0	0	0	0	0	0	0
CGTAGTATCACACCCT	0	0	0	1	0	0	0	0	0	0	0	0
ATCACTTTCAGACCGC	645	28	0	1	0	0	0	0	0	0	0	0
AGGACGACAACGACTT	132	16	0	1	0	0	0	1	0	0	0	0
TACTTGTTCACAACCA	591	32	0	1	0	0	0	0	0	0	0	0
AGTGTTGGTCTTTATC	139	7	0	1	0	0	0	0	0	0	0	0
GACTGATCAATTTCCT	65	2	0	1	0	0	0	0	0	0	0	0
CAAAGAATCGCACTCT	418	25	0	1	0	0	0	0	0	0	0	0
TACGGTATCGCGATCG	748	74	0	1	0	0	0	0	0	0	1	0
GGCAGTCAGCCGTCGT	1359	46	0	1	0	0	0	0	0	0	1	0
TGAATGCGTAACTGCT	81	7	0	1	0	0	0	0	0	0	0	0
GCCAGCACAGCAGATG	22	0	0	0	0	0	0	1	0	14	0	0
AGTGACTTCGGCCCAA	4	0	1053	0	0	0	0	0	0	1	0	0
TTCTGTAAGACTCATC	1	0	0	0	0	0	0	0	0	1	0	0
CAAGAGGGTGGACTAG	3	0	0	0	0	0	0	0	0	1	0	0
ATCCGTCAGACATAAC	0	0	0	0	0	0	50	0	0	0	0	0
GACTCTCGTGTCCGTG	2	0	0	0	0	0	37	0	0	0	0	15
TCTCTGGTCAGGTAAA	0	0	0	0	0	0	34	0	0	0	0	0
TATTGGGTCCAACCGG	10	0	1	0	0	0	28	0	1	0	0	0
CCTGCATAGGAACGAA	1	0	0	0	0	0	22	0	0	0	0	0
GCTACCTCAGACGCTC	0	0	2	0	0	0	18	0	0	0	0	0
TGAGGTTGTAATTGGA	10	9	0	0	0	0	6	0	0	0	0	0
TGGAGAGTCGCTCCTA	32	0	0	0	0	0	5	0	0	0	0	5
TAACGACAGAAGCCTG	0	0	0	0	0	0	5	0	0	0	0	0
TTTCGATCAGCCTATA	41	0	0	0	0	0	4	0	0	0	0	0
AGCGCTGGTCCACTCT	76	2	0	0	0	0	2	0	0	0	0	0
GGGTGAAGTTACCGTA	7	0	0	0	0	0	2	0	0	0	0	0
TGATCAGTCCACGGAC	69	4	0	0	0	0	1	0	0	0	0	0
GAGACCCAGACTAAGT	9	0	0	0	0	0	1	0	0	0	0	0
TCGGTCTGTAGCGCTC	0	0	0	0	0	0	1	0	0	0	0	0
GAGGGATAGAATTGTG	0	0	0	0	0	0	1	0	0	0	0	0
TCAATCTTCTGGTCAA	249	13	0	0	0	0	1	0	0	0	0	0
AGTACCAGTGACACGA	110	4	0	0	0	0	1	0	0	0	0	0
AACACACCATCGCTAA	560	19	144	0	0	0	0	0	0	0	0	0
CAACCTCGTGCCTGAC	227	0	89	0	0	0	0	0	0	0	0	0
TCTATCACAAATTAGG	112	0	46	0	0	0	0	0	17	0	0	0
TATATCCGTAGCGAGT	34	0	34	0	0	0	0	0	0	0	0	0
GAAGCCCTCTGGCCAG	266	0	18	0	0	0	0	0	0	0	0	0
TGCGATATCCTAGCCT	377	10	18	0	0	0	0	0	0	0	0	0
CGGACACTCTCATGCC	218	10	4	0	0	0	0	0	0	0	0	0
TTGGGATAGTAGTCAA	1	0	2	0	0	0	0	0	0	0	0	0
GGGACCTCATAGAGGC	74	0	2	0	0	0	0	0	0	0	0	0
TGTTGGAAGACTTCAC	2	0	2	0	0	0	0	0	0	0	7	0
CCTCTCCCATGGATCT	342	0	2	0	0	0	0	0	0	0	0	0
TTCATGTGTTATAGAG	6	0	1	0	0	0	0	0	0	0	0	0
CAACAACAGGAAAGGT	0	0	1	0	0	0	0	0	0	0	0	0
TTCCTCTAGCGAGTAC	0	0	1	0	0	0	0	0	0	0	2	0
CACTTCGAGGTGGCTA	0	0	1	0	0	0	0	0	0	0	0	0
GATGTTGTCACGGTCG	180	0	1	0	0	0	0	0	0	0	0	0
TTTCATGCACGCAAAG	129	1	0	0	0	0	0	0	0	0	0	0
ACAGAAACACTGTCCT	465	3	0	0	0	0	0	0	0	0	0	0
CGGGTCATCGCGAAGA	319	8	0	0	0	0	0	0	0	0	0	0
GGATGTTCAGGACTTT	10	3	0	0	0	0	0	0	0	0	1	0
CAACAACTCGTGGGTC	123	1	0	0	0	0	0	0	0	0	0	0
CTCTCAGTCATTCATC	1174	64	0	0	0	0	0	0	0	0	6	0
TGGTACAGTCAGGTAG	509	0	0	0	0	0	0	0	0	0	0	0
ATTTCTGTCTGAGGCC	6	0	0	0	0	0	0	0	0	0	0	0
CCTAACCAGGGATCAC	600	0	0	0	0	0	0	0	0	0	0	0
TGAGGAGTCATTCTTG	1086	7	0	0	0	0	0	0	0	0	0	0
TATTGGGAGCGTTAGG	123	11	0	0	0	0	0	0	0	0	0	0
CGCATAATCAGTCAGT	2069	98	0	0	0	0	0	0	0	0	0	0
TCTACCGTCGGCATCG	0	0	0	0	0	0	0	0	0	0	0	0
GATCCCTAGTGCACAG	242	0	0	0	0	0	0	0	0	0	0	0
ATAGACCAGAATAACC	221	11	0	0	0	0	0	0	0	0	0	0
TGAGACTTCTGACCCT	0	0	0	0	0	0	0	0	0	0	0	0
AAACGAAAGTTGTCAC	213	12	0	0	0	0	0	0	0	0	0	0
CACTGGGAGCATGCAG	461	10	0	0	0	0	0	0	0	0	0	0
TCAGGGCGTACGGCAA	1	0	0	0	0	0	0	0	0	0	0	0
TATTCCACACCGTGGT	169	6	0	0	0	0	0	0	0	0	0	0
TCATGGAGTTGCCATA	137	8	0	0	0	0	0	0	0	0	0	0
TACACCCCAGGAGACT	386	28	0	0	0	0	0	0	0	0	0	0
AGGTCTAGTAGCGTCC	64	5	0	0	0	0	0	0	0	0	0	0
CCACGTTCAAGCGATG	144	4	0	0	0	0	0	0	0	0	0	0
CTTGATTCAGGGACTA	82	2	0	0	0	0	0	0	0	0	0	0
CGAGTTAAGCTCGTGC	4167	152	0	0	0	0	0	0	0	0	0	0
AAGCGTTAGACTCTTG	0	0	0	0	0	0	0	0	0	0	0	0
ACACAGTGTGGATCAG	106	5	0	0	0	0	0	0	0	0	0	0
TGGTGATAGGCATCGA	2	0	0	0	0	0	0	0	0	0	0	0
TGATCTTTCGATACGT	225	8	0	0	0	0	0	0	0	0	0	0
TGATTTCGTACAAAGT	1932	101	0	0	0	0	0	0	0	0	0	0
TCCTCCCGTCGGTACC	2	0	0	0	0	0	0	0	0	0	0	0
GGACGTCAGGACTTCT	822	50	0	0	0	0	0	0	0	0	0	0
AGGTTACTCTTTCCAA	156	6	0	0	0	0	0	0	0	0	0	0
CAGGCCACATCATTTC	370	4	0	0	0	0	0	0	0	0	0	0
CGCGTGAGTCAGACGA	148	17	0	0	0	0	0	0	0	0	0	0
TGGAGGACAAGGTACG	141	15	0	0	0	0	0	0	0	0	0	0
TCCTTCTAGCGACCCT	13	3	0	0	0	0	0	0	0	0	0	0
TCATTCACACGCCAGT	295	4	0	0	0	0	0	0	0	0	0	0
ATAGAGAGTTATTCTC	68	0	0	0	0	0	0	0	0	0	0	0
GCAACATCACGACGTC	220	27	0	0	0	0	0	0	0	0	0	0
CCTAAGAGTCACGTGC	2716	128	0	0	0	0	0	0	0	0	0	0
AAGGAATCATAACTCG	333	4	0	0	0	0	0	0	0	0	0	0
CACTAAGCACCTAAAC	159	3	0	0	0	0	0	0	0	0	0	0
TTACTGTCATTCCTCG	124	6	0	0	0	0	0	0	0	0	0	0
ACGTACACACATGGTT	2233	145	0	0	0	0	0	0	0	0	0	0
AAAGAACAGAGTGTTA	3	0	0	0	0	0	0	0	0	0	0	1
ACTTATCAGGCGAAGG	222	0	0	0	0	0	0	0	0	0	0	0
CACAGGCTCCTACACC	190	7	0	0	0	0	0	0	0	0	0	0
ATGAAAGTCGAATCCA	262	17	0	0	0	0	0	0	0	0	0	0
AGCCACGGTTTACTTC	72	1	0	0	0	0	0	0	0	0	0	0
CTCCACACAGTGCCTG	182	12	0	0	0	0	0	0	0	0	0	0
TACCCACAGATACCAA	238	30	0	0	0	0	0	0	0	0	0	0
CACCAAATCAGTGTCA	93	4	0	0	0	0	0	0	0	0	0	0
GTTACGATCGACGAGA	0	0	0	0	0	0	0	0	0	0	0	0
TGAGGTTCAACCTAAC	57	0	0	0	0	0	0	0	0	0	0	0
GAGGGTATCGACGAGA	172	11	0	0	0	0	0	0	0	0	0	0
ATCGTAGTCGAGAACG	2	2	0	0	0	0	0	0	0	0	0	0
CGAGGCTGTTATCTTC	192	0	0	0	0	0	0	0	0	0	0	0
ATTCAGGTCGCTGTTC	191	5	0	0	0	0	0	0	0	0	0	0
CTCCACAAGCAAACAT	136	14	0	0	0	0	0	0	0	0	0	0
TTACTGTAGCAACAAT	1115	66	0	0	0	0	0	0	0	0	0	0
CCGTAGGCAAAGGATT	772	44	0	0	0	0	0	0	0	0	0	0
TGTGAGTAGCAGTAAT	0	0	0	0	0	0	0	0	0	0	0	0
TTTCCTCCATCATTGG	131	6	0	0	0	0	0	0	0	0	0	0
CTCCGATTCTTTCAGT	3	0	0	0	0	0	0	0	0	0	0	0
CCCGAAGAGACCTTTG	0	0	0	0	0	0	0	0	0	0	0	0
GTGTGATAGTCACTGT	36	0	0	0	0	0	0	0	0	0	0	0
TTCTTCCGTATGAGAT	102	3	0	0	0	0	0	0	0	0	0	0
CGAGGAACAGAGGGTT	0	0	0	0	0	0	0	0	0	0	0	0
CCCTGATAGGGAGTTC	359	15	0	0	0	0	0	0	0	0	0	0
GCGAGAAGTTGTTTGG	0	0	0	0	0	0	0	0	0	0	0	0
AACCCAAAGAACTTCC	397	0	0	0	0	0	0	0	0	0	0	0
GCTTGGGAGTTGTAGA	34	2	0	0	0	0	0	0	0	0	0	0
GACAGCCGTCCCGGTA	306	26	0	0	0	0	0	0	0	0	0	0
AGCGATTTCCTTCAGC	107	10	0	0	0	0	0	0	0	0	0	0
AGGAATAAGAATTCAG	94	0	0	0	0	0	0	0	0	0	0	0
GAGACTTGTCAAATCC	0	0	0	0	0	0	0	0	0	0	0	0
GCCTGTTCATCCCGTT	142	10	0	0	0	0	0	0	0	0	0	0
ATGGATCTCCAATCTT	62	5	0	0	0	0	0	0	0	0	0	0
GTGAGTTAGTCTCCTC	32	1	0	0	0	0	0	0	0	0	0	0
TTTACTGAGGCCATAG	0	0	0	0	0	0	0	0	0	0	0	0
CCGTAGGGTATTGGCT	75	2	0	0	0	0	0	0	0	0	0	0
TCGAAGTCAAATGAAC	351	0	0	0	0	0	0	0	0	0	0	0
AAGTACCGTGTGTCGC	0	0	0	0	0	0	0	0	0	0	0	0
TGTACAGCAGCTGAAG	50	1	0	0	0	0	0	0	0	0	0	0
TAATCTCCATTCATCT	88	4	0	0	0	0	0	0	0	0	0	0
GAGTTACTCACTCCGT	0	0	0	0	0	0	0	0	0	0	0	0
TGGAGAGTCGCCTATC	153	15	0	0	0	0	0	0	0	0	0	0
GTGGAAGGTATGCGGA	66	6	0	0	0	0	0	1	0	0	0	0
ATGAGTCAGTGTACCT	84	4	0	0	0	0	0	0	0	0	0	0
ATGCATGAGTACTGTC	344	7	0	0	0	0	0	0	0	0	0	0
CACGGGTTCAGTCTTT	156	7	0	0	0	0	0	0	0	0	0	0
TGACCCTGTTAGGGTG	117	0	0	0	0	0	0	0	0	0	0	0
ATATCCTAGCTCCCTT	407	11	0	0	0	0	0	0	0	0	0	0
ACAGCCGTCGCTTACC	71	0	0	0	0	0	0	0	0	0	0	0
ACTTTCAAGGACAACC	500	9	0	0	0	0	0	0	0	0	0	0
AGTCAACAGCGTTCCG	182	18	0	0	0	0	0	0	0	0	0	0
CTCCCAACATGACAAA	0	0	0	0	0	0	0	0	0	0	0	0
TCTATACAGGCCGCTT	164	18	0	0	0	0	0	0	0	0	0	0
CGCCATTAGGCCTGCT	0	0	0	0	0	0	0	0	0	0	0	0
ATCGATGCAAGCGAAC	453	26	0	0	0	0	0	0	0	0	0	0
AACACACCATAATCCG	44	0	0	0	0	0	0	0	0	0	0	0
TCCCACACACGACGCT	0	0	0	0	0	0	0	0	0	0	0	0
TCCGTGTGTACAGAAT	93	8	0	0	0	0	0	0	0	0	0	0
TATTGCTCATCCAACA	25	0	0	0	0	0	0	0	0	0	0	2
TCGGGACCACCATAAC	91	1	0	0	0	0	0	0	0	0	0	0
AAGGTAACAGGGATAC	237	6	0	0	0	0	0	0	0	0	0	0
AAACGAATCTTACGTT	142	3	0	0	0	0	0	0	0	0	0	0
TTTCACATCATCACAG	58	1	0	0	0	0	0	0	0	0	0	0
CGATGGCCAGTTTCGA	5	3	0	0	0	0	0	0	0	0	0	0
CATCCACGTGACTCTA	242	21	0	0	0	0	0	0	0	0	0	0
AGTGACTGTACGACTT	0	0	0	0	0	0	0	0	0	0	0	0
CTAACCCCACACAGCC	71	3	0	0	0	0	0	0	0	0	0	0
TGATTTCGTAACACCT	189	52	0	0	0	0	0	0	0	0	0	0
GTAGATCAGGTGCAGT	28	2	0	0	0	0	0	0	0	0	0	0
GAGACCCCAAATCCCA	69	3	0	0	0	0	0	0	0	0	0	0
TTAGTCTTCAGTCAGT	277	32	0	0	0	0	0	0	0	0	0	0
TCTGGCTTCTCCACTG	0	0	0	0	0	0	0	0	0	0	0	0
GAAGGGTTCCACTTCG	167	24	0	0	0	0	0	0	0	0	0	0
CGAGAAGTCCAATCTT	343	12	0	0	0	0	0	0	0	0	0	0
CTGGACGCACTAGTAC	3955	219	0	0	0	0	0	0	0	0	0	0
TTACCGCTCTACGGGC	155	7	0	0	0	0	0	0	0	0	0	0
CACGTGGCATTATGCG	174	0	0	0	0	0	0	0	0	0	0	0
ACGATGTAGCTGGAGT	275	10	0	0	0	0	0	0	0	0	0	0
GTACAACGTATTCTCT	898	126	0	0	0	0	0	0	0	0	0	0
CAGCAATAGTCGGCCT	434	44	0	0	0	0	0	0	0	0	0	0
GGTGATTTCTTAGCCC	93	3	0	0	0	0	0	0	0	0	0	0
CTCATGCTCTGTGCAA	165	2	0	0	0	0	0	0	0	0	0	0
GCAGCTGTCTGAGGCC	0	0	0	0	0	0	0	0	0	0	0	0
TCGCTCATCGTAACCA	367	26	0	0	0	0	0	0	0	0	0	0
CGTGATAGTCTCTCCA	314	0	0	0	0	0	0	0	0	0	0	0
CTCCTTTAGTCTCCTC	0	0	0	0	0	0	0	0	0	0	0	0
TTTCCTCTCCAAATGC	336	53	0	0	0	0	0	0	0	0	0	0
ATGCATGAGAAAGTCT	500	0	0	0	0	0	0	0	0	0	0	0
AGATGCTTCAAGGAGC	0	0	0	0	0	0	0	0	0	0	0	0
ACTTATCGTGGTTTGT	188	3	0	0	0	0	0	0	0	0	0	0
GGATGTTTCCCTCTCC	824	18	0	0	0	0	0	0	0	0	0	0
CAAAGAAAGCGATGAC	0	0	0	0	0	0	0	0	0	0	0	0
TTCTCTCTCAAGAAAC	125	4	0	0	0	0	0	0	0	0	0	0
CCATCACGTGGATGAC	260	7	0	0	0	0	0	0	0	0	0	0
GATTCTTGTATGACAA	532	33	0	0	0	0	0	0	0	0	0	0
TACGTCCAGTATGACA	0	0	0	0	0	0	0	0	0	0	0	0
TGATCAGAGCTCTATG	119	5	0	0	0	0	0	0	0	0	0	0
GACCAATAGCTGGCCT	161	16	0	0	0	0	0	0	0	0	0	0
AGGTTACCAGAGGTAC	280	27	0	0	0	0	0	0	0	0	0	0
GCTCAAAGTGCATGTT	118	5	0	0	0	0	0	0	0	0	0	0
GAGTCATTCATACAGC	361	27	0	0	0	0	0	0	0	0	0	0
TTGCTGCCACCCATAA	168	0	0	0	0	0	0	0	0	0	0	0
AACCTGATCGACGTCG	545	6	0	0	0	0	0	0	0	0	0	0
CCACGAGGTTGTGTTG	0	0	0	0	0	0	0	0	0	0	0	0
CCATCACTCAGACAAA	104	7	0	0	0	0	0	0	0	0	0	0
GTAGTACGTGGTGATG	0	0	0	0	0	0	0	1	0	0	0	0
TAGGTACAGTAAACAC	71	5	0	0	0	0	0	0	0	0	0	0
AGGGTCCCAATCTCTT	83	2	0	0	0	0	0	0	0	0	0	0
TACTTGTCATCCGTTC	137	5	0	0	0	0	0	0	0	0	0	0
ACAGAAATCCCGAGGT	213	10	0	0	0	0	0	0	0	0	0	0
ATGGAGGAGCGGATCA	1333	97	0	0	0	0	0	0	0	0	0	0
AATCGACAGCCATTTG	0	0	0	0	0	0	0	0	0	0	0	0
TAGTGCATCGAGCACC	67	4	0	0	0	0	0	0	0	0	0	0
GTCTAGATCGCTATTT	0	0	0	0	0	0	0	0	0	0	0	0
GTCATGACAAACGGCA	268	21	0	0	0	0	0	0	0	0	0	0
AGGGTTTTCGATGCAT	587	51	0	0	0	0	0	0	0	0	0	0
AAGACAACATGGGTCC	3	0	0	0	0	0	0	0	0	0	0	0
ACTACGATCAGGGTAG	5	0	0	0	0	0	0	0	0	0	0	0
GTCACTCAGCGCCCAT	0	0	0	0	0	0	0	0	0	0	0	0
GGGACCTCAGCTAACT	165	1	0	0	0	0	0	0	0	0	0	0
CGTTCTGCATCTCAAG	0	0	0	0	0	0	0	0	0	0	0	0
AGTAGTCTCTGCTAGA	312	30	0	0	0	0	0	0	0	0	0	0
CAACGATAGTATGGCG	123	3	0	0	0	0	0	0	0	0	0	0
GAAGAATTCATAGACC	466	18	0	0	0	0	0	0	0	0	0	0
ATGTCCCTCACCTTAT	133	12	0	0	0	0	0	0	0	0	0	0
CTCATTACAGAGTAAT	211	16	0	0	0	0	0	0	0	0	0	0
GGGCTACCACCGTGAC	62	1	0	0	0	0	0	0	0	0	0	0
ACAAAGATCGTACACA	0	0	0	0	0	0	0	0	0	0	0	0
TACCTCGCAAACTCTG	694	86	0	0	0	0	0	0	0	0	0	0
CAAGAGGAGAACTGAT	1276	44	0	0	0	0	0	0	0	0	0	0
ACCCTTGCAGAGGAAA	128	16	0	0	0	0	0	0	0	0	0	0
GATTCGAGTTGCAAGG	0	0	0	0	0	0	0	0	0	0	0	0
CTCCACAGTCCACTTC	104	11	0	0	0	0	0	0	0	0	0	0
GTCAAGTAGACCGTTT	0	0	0	0	0	0	0	0	0	0	0	0
AGTGATCCATCCTTCG	597	0	0	0	0	0	0	0	0	0	0	0
TCCCATGGTGAGTGAC	167	20	0	0	0	0	0	0	0	0	0	0
ACTATGGTCTGGCCAG	802	18	0	0	0	0	0	0	0	0	0	0
TCCCAGTAGTCGTTAC	0	0	0	0	0	0	0	0	0	0	0	0
CCACTTGAGTCACAGG	82	7	0	0	0	0	0	0	0	0	0	0
ATCACGAGTCTACGTA	128	5	0	0	0	0	0	0	0	0	0	0
ACGGAAGGTCCAATCA	586	44	0	0	0	0	0	0	0	0	0	0
TCAGCCTTCCGTGCGA	168	13	0	0	0	0	0	0	0	0	0	0
TCTATCAAGAGTAACT	138	1	0	0	0	0	0	0	0	0	0	0
CTACTATTCTTTCGAT	59	5	0	0	0	0	0	0	0	0	0	0
CGATGCGGTTAACCTG	149	2	0	0	0	0	0	0	0	0	0	0
CATGGTATCAAGGCTT	0	0	0	0	0	0	0	0	0	0	0	0
ATAGGCTTCGTGTGAT	3633	272	0	0	0	0	0	0	0	0	0	0
GCACGTGGTTACCTGA	0	0	0	0	0	0	0	0	0	0	0	0
GTAGGTTAGTTGCCCG	105	16	0	0	0	0	0	0	0	0	0	0
TAGAGTCGTTGGACCC	63	1	0	0	0	0	0	0	0	0	0	0
ATGGTTGCAGCAAGAC	0	0	0	0	0	0	0	0	0	0	0	0
TAATCTCAGGTATAGT	0	0	0	0	0	0	0	0	0	0	0	0
CCATCACCAGAGGAAA	206	10	0	0	0	0	0	0	0	0	0	0
TGTTACTCAACAGCTT	50	2	0	0	0	0	0	0	0	0	0	0
TATTGCTTCCTTATGT	135	4	0	0	0	0	0	0	0	0	0	0
CATCCCATCATGCCCT	101	1	0	0	0	0	0	0	0	0	0	0
CCCTGATTCTCCGATC	234	0	0	0	0	0	0	0	0	0	0	0
ACCAAACCACAGCTGC	2427	228	0	0	0	0	0	0	0	0	0	0
CAGGTATTCCAATCCC	152	9	0	0	0	0	0	0	0	0	0	0
AACAGGGGTCATCAGT	189	14	0	0	0	0	0	0	0	0	0	0
CGGACACTCTCTTAAC	136	0	0	0	0	0	0	0	0	0	0	0
GGCTGTGGTGCATCTA	641	17	0	0	0	0	0	0	0	0	0	0
TCAGTCCGTTGTCATG	92	0	0	0	0	0	0	0	0	0	0	0
TCCCACAGTAGCTGTT	0	0	0	0	0	0	0	0	0	0	0	0
GCTTTCGGTCGAGATG	1088	148	0	0	0	0	0	0	0	0	0	0
GATCATGTCCACAGGC	166	7	0	0	0	0	0	0	0	0	0	0
CTCATCGGTTCCAAAC	443	7	0	0	0	0	0	0	0	0	0	0
TACTTGTTCTTCTCAA	94	2	0	0	0	0	0	0	0	0	0	0
TAGACTGCACTGCACG	117	15	0	0	0	0	0	0	0	0	0	0
ACAGAAAGTCAGACTT	146	5	0	0	0	0	0	0	0	0	0	0
CCTCAGTGTTGCTCCT	0	0	0	0	0	0	0	0	0	0	0	0
AGCGTCGCAGATTCGT	43	1	0	0	0	0	0	0	0	0	0	0
GAGATGGTCTCACGAA	153	3	0	0	0	0	0	0	0	0	0	0
GGTCTGGTCGAGAAAT	98	19	0	0	0	0	0	0	0	0	0	0
TCGGTCTCAAGACGAC	75	6	0	0	0	0	0	0	0	0	0	0
GGCTTGGGTACCTAGT	4	0	0	0	0	0	0	0	0	0	0	0
TCAATTCGTCACAGTT	0	0	0	0	0	0	0	0	0	0	0	0
ATTCTACGTCCCAAAT	3	0	0	0	0	0	0	0	0	0	0	0
TCAGTGATCTGATTCT	1	0	0	0	0	0	0	0	0	0	0	0
CACTAAGTCGTCTACC	114	0	0	0	0	0	0	0	0	0	0	0
TGCCGAGGTGCAGATG	651	9	0	0	0	0	0	0	0	0	0	0
GGGTTATCAAACGAGC	0	0	0	0	0	0	0	0	0	0	0	0
ATTTCACGTTAGGCTT	560	22	0	0	0	0	0	0	0	0	0	0
AGAACCTAGTTCCGGC	671	23	0	0	0	0	0	0	0	0	0	0
CGTGAATGTAATGCGG	144	13	0	0	0	0	0	0	0	0	0	0
CAACCTCCACTGAGGA	86	6	0	0	0	0	0	0	0	0	0	0
TATCTGTGTAAGTAGT	0	0	0	0	0	0	0	0	0	0	0	0
TTTACGTAGGCAGGGA	914	61	0	0	0	0	0	0	0	0	0	0
TACCTGCCAATACCCA	178	42	0	0	0	0	0	0	0	0	0	0
CAGCGTGCAAGGTCAG	11	0	0	0	0	0	0	0	0	0	0	0
CCACGTTCAAGACCGA	179	8	0	0	0	0	0	0	0	0	0	0
TTGGTTTGTACGCTAT	0	0	0	0	0	0	0	0	0	0	0	0
GTTACCCCAAGCACAG	265	24	0	0	0	0	0	0	0	0	0	0
CACATGAAGTCTAACC	141	2	0	0	0	0	0	0	0	0	0	0
TTGCTGCTCCAATCTT	1383	169	0	0	0	0	0	0	0	0	0	0
ATTTACCTCCTGCTAC	0	31	0	0	0	0	0	0	0	0	0	0
CCGGTAGTCGAGCCTG	802	29	0	0	0	0	0	0	0	0	0	0
CCACAAACAAGTGCTT	231	6	0	0	0	0	0	0	0	0	0	0
TTCGATTCAGCCTTCT	88	5	0	0	0	0	0	0	0	0	0	0
AGGTCTATCAGTCAGT	168	13	0	0	0	0	0	0	0	0	0	0
AGAGCCCCACTTGAAC	678	61	0	0	0	0	0	0	0	0	0	0
CGAGAAGCAAGTATAG	14	2	0	0	0	0	0	0	0	0	0	0
TACAACGCAGATACCT	144	10	0	0	0	0	0	0	0	0	0	0
GCCAGTGTCGTAATGC	984	8	0	0	0	0	0	0	0	0	0	0
TCATCCGTCCTCTTTC	417	27	0	0	0	0	0	0	0	0	0	0
GCTGAATGTCTTCAAG	0	0	0	0	0	0	0	0	0	0	0	0
GTGGAGACAGGTCAGA	1	0	0	0	0	0	0	0	0	0	0	0
AGTACCACAGCATACT	0	0	0	0	0	0	0	0	0	0	0	0
GGGTGTCTCCGACAGC	385	24	0	0	0	0	0	0	0	0	0	0
AAACGAAGTGTCACAT	42	4	0	0	0	0	0	0	0	0	0	0
GCTGAATGTAGGGTAC	2	1	0	0	0	0	0	0	0	0	0	0
AGGACTTGTAGGATAT	131	10	0	0	0	0	0	0	0	0	0	0
TGCTTGCAGTAGGATT	216	36	0	0	0	0	0	0	0	0	0	0
TCGACCTGTTTACGAC	70	0	0	0	0	0	0	0	0	0	0	0
ATCCTATAGGCGACAT	222	0	0	0	0	0	0	0	0	0	0	0
AAGGTAAAGGTCGTAG	13	0	0	0	0	0	0	1	0	0	0	0
AGACACTCAGAGGTTG	0	0	0	0	0	0	0	0	0	0	0	0
CTGCCATAGGCTCACC	0	0	0	0	0	0	0	0	0	0	0	0
TAGTGCAGTCCCGCAA	2	1	0	0	0	0	0	0	0	0	0	0
TCGTGCTTCTACCACC	0	0	0	0	0	0	0	0	0	0	0	0
GATTGGTTCCAAGCTA	65	12	0	0	0	0	0	0	0	0	0	0
GCACATACAGGCGTTC	58	5	0	0	0	0	0	0	0	0	0	0
ACTATGGAGATGGGCT	87	5	0	0	0	0	0	0	0	0	0	0
TGACAGTAGATCCGAG	1051	90	0	0	0	0	0	0	0	0	0	0
GAGGGATCATCGCTGG	338	15	0	0	0	0	0	0	0	0	0	0
ATAGACCCAGTTTCAG	378	48	0	0	0	0	0	0	0	0	0	0
CGTAATGCAACCGTGC	78	1	0	0	0	0	0	0	0	0	0	0
TTCCTCTAGCGACCCT	411	25	0	0	0	0	0	0	0	0	0	1
TTGGGCGCACTTGACA	95	7	0	0	0	0	0	0	0	0	0	0
GATCCCTAGGTTGCCC	996	21	0	0	0	0	0	0	0	0	0	0
AGCCAATAGCCGATTT	1033	38	0	0	0	0	0	0	0	0	0	0
GTCCTCACAACACAAA	88	15	0	0	0	0	0	0	0	0	0	0
CAACCAAGTCACTTCC	499	65	0	0	0	0	0	0	0	0	0	0
CCGATGGAGGCTAACG	1767	108	0	0	0	0	0	0	0	0	0	0
GTACAGTGTGAATGTA	530	39	0	0	0	0	0	0	0	0	0	0
TTTCGATGTCAACATC	81	7	0	0	0	0	0	0	0	0	0	0
CAACCAACAGGCGTTC	627	11	0	0	0	0	0	0	0	0	0	0
TAGACCAGTCGCCTAG	109	4	0	0	0	0	0	0	0	0	0	0
GGCAGTCGTCACAATC	109	3	0	0	0	0	0	0	0	0	0	0
TCCTGCATCAGCTAGT	11	0	0	0	0	0	0	0	0	0	0	0
ATGCCTCTCATTGTTC	453	0	0	0	0	0	0	0	0	0	0	0
GATTTCTGTGGGCTTC	154	18	0	0	0	0	0	0	0	0	0	0
TATCTGTAGGTTCCGC	677	26	0	0	0	0	0	0	0	0	0	0
GTGCAGCTCACCGGGT	187	0	0	0	0	0	0	0	0	0	0	0
AGGAAATAGGTTGCCC	0	0	0	0	0	0	0	0	0	0	0	0
CCGGTGAGTTTAGAGA	430	8	0	0	0	0	0	0	0	0	0	0
CTCAGGGCAAATGGAT	26	0	0	0	0	0	0	0	0	0	0	0
TATTGGGCACACCAGC	0	0	0	0	0	0	0	0	0	0	0	0
CATGCCTAGAAACCAT	76	2	0	0	0	0	0	0	0	0	0	0
AGTTCGAAGCCTAACT	66	4	0	0	0	0	0	0	0	0	0	0
CCCTCAAGTAGCGAGT	139	1	0	0	0	0	0	0	0	0	0	0
GCAGCCACAATCGCGC	0	0	0	0	0	0	0	0	0	0	0	0
TTCCACGTCTATCCAT	376	7	0	0	0	0	0	0	0	0	0	0
AAGGAATGTTTGGAAA	33	1	0	0	0	0	0	0	0	0	0	0
CAGCAATTCGGCCTTT	1	0	0	0	0	0	0	0	0	0	0	0
CCTTCAGCACTGGACC	176	14	0	0	0	0	0	0	0	0	0	0
TGGAACTAGATCGACG	0	0	0	0	0	0	0	0	0	0	0	0
CAAGGGATCCGGACTG	166	7	0	0	0	0	0	0	0	0	0	0
CTCAACCGTCGTATGT	183	5	0	0	0	0	0	0	0	0	0	0
GATGAGGGTATTAAGG	458	15	0	0	0	0	0	0	0	0	0	0
AGAAGTACAGCCTATA	4553	278	0	0	0	0	0	0	0	0	0	0
TCTACATTCTATCACT	164	9	0	0	0	0	0	0	0	0	0	0
CTCGAGGGTACGGTTT	309	26	0	0	0	0	0	0	0	0	0	0
ATTCTTGAGGTCATAA	2	0	0	0	0	0	0	0	0	0	0	0
CCACCATTCACATACG	783	33	0	0	0	0	0	0	0	0	0	0
CAGATTGAGCTTGTTG	111	3	0	0	0	0	0	0	0	0	0	0
AGACTCATCCCATAAG	1254	56	0	0	0	0	0	0	0	0	0	0
AAACGAAGTTATTCTC	0	0	0	0	0	0	0	0	0	0	0	0
GTTGAACAGTCTCCTC	12	11	0	0	0	0	0	0	0	0	0	0
ACGTAGTCAGACAATA	3	0	0	0	0	0	0	0	0	0	0	0
AACACACGTAGGTACG	505	14	0	0	0	0	0	0	0	0	0	0
GGGAAGTGTGGATCGA	0	0	0	0	0	0	0	0	0	0	0	0
TTCATGTAGGTGCATG	81	2	0	0	0	0	0	0	0	0	0	0
TTTCACAAGAGATTCA	623	0	0	0	0	0	0	0	0	0	0	0
GGGTTTAAGCTCTGTA	121	1	0	0	0	0	0	0	0	0	0	0
CCCTCAATCAAGCCAT	634	39	0	0	0	0	0	0	0	0	0	0
CCTAACCCACACAGAG	374	18	0	0	0	0	0	0	0	0	0	0
TTTCGATGTGATCGTT	197	6	0	0	0	0	0	0	0	0	0	0
ATCCCTGGTGTTTACG	0	0	0	0	0	0	0	0	0	0	0	0
GATCCCTAGCAGTACG	118	5	0	0	0	0	0	0	0	0	0	0
CATCCACTCTGCCCTA	138	6	0	0	0	0	0	0	0	0	0	0
GGAGGTACATGGAACG	41	1	0	0	0	0	0	0	0	0	0	0
GTTCGCTGTTCTCCAC	64	3	0	0	0	0	0	0	0	0	0	0
CAAGGGACATCATGAC	36	0	0	0	0	0	0	0	0	0	0	0
GATCATGAGTCCCGAC	145	0	0	0	0	0	0	0	0	0	0	0
AAGTACCCACACGTGC	4602	230	0	0	0	0	0	0	0	0	0	0
ATGCGATTCGTGTGGC	80	1	0	0	0	0	0	0	0	0	0	0
ATCACAGAGCTGTTCA	65	4	0	0	0	0	0	0	0	0	0	0
AGGTTACCATGCAGCC	651	126	0	0	0	0	0	0	0	0	0	0
GCTACAACAACTACGT	208	7	0	0	0	0	0	0	0	0	0	0
CAACAACGTCAGTTTG	235	17	0	0	0	0	0	0	0	0	0	0
CATGCGGCAATGTCAC	251	0	0	0	0	0	0	0	0	0	0	0
CCACTTGCATCACAGT	246	16	0	0	0	0	0	0	0	0	0	0
AACGAAATCTATGTGG	87	1	0	0	0	0	0	0	0	0	0	0
CCATAAGGTAATTGGA	489	13	0	0	0	0	0	0	0	0	0	0
GATGACTTCCGATGCG	188	17	0	0	0	0	0	0	0	0	0	0
TGTAAGCAGTTCCAGT	110	7	0	0	0	0	0	0	0	0	0	0
AGTGATCGTTCTAACG	322	14	0	0	0	0	0	0	0	0	0	0
GACTCAATCACAACCA	88	6	0	0	0	0	0	0	0	0	0	0
TGTCCACAGTAGAATC	88	3	0	0	0	0	0	0	0	0	0	0
GGATCTAGTGCCTATA	0	0	0	0	0	0	0	0	0	0	0	0
GAGAAATAGATAACAC	215	16	0	0	0	0	0	0	0	0	0	0
CTACCTGTCGCTCTCA	477	1	0	0	0	0	0	0	0	0	0	0
TCTCACGCAAATCGTC	729	27	0	0	0	0	0	0	0	0	0	0
TCACGCTTCTAGTTCT	117	15	0	0	0	0	0	0	0	0	0	0
TGGAACTCAGGAGACT	64	4	0	0	0	0	0	0	0	0	0	0
ATGGTTGTCGCGGTAC	0	0	0	0	0	0	0	0	0	0	0	0
CCGGACACATTCCTCG	1	0	0	0	0	0	0	0	0	0	0	0
CGTAGTAAGCGAAACC	57	1	0	0	0	0	0	0	0	0	0	0
CGGAATTTCACGAACT	145	35	0	0	0	0	0	0	0	0	0	0
ATTTCTGGTTCGGCCA	111	2	0	0	0	0	0	0	0	0	0	0
CGATGCGCAATGGCCC	59	3	0	0	0	0	0	0	0	0	0	0
CCTTGTGCAATGGCAG	109	8	0	0	0	0	0	0	0	0	0	0
CAGGGCTCACTGGACC	713	9	0	0	0	0	0	0	0	0	0	0
TCCCAGTTCTCTCTAA	156	17	0	0	0	0	0	0	0	0	0	0
CCAATGACACAGCTTA	170	11	0	0	0	0	0	0	0	0	0	0
GTCCTCATCGTCTAAG	59	1	0	0	0	0	0	0	0	0	0	0
GACTATGTCCTTATCA	132	0	0	0	0	0	0	0	0	0	0	0
CCGGTAGAGCTGAAAT	51	2	0	0	0	0	0	0	0	0	0	0
TTCCTAAAGCTCAGAG	2	0	0	0	0	0	0	0	0	0	0	0
CTCCTCCGTGCCTGAC	67	0	0	0	0	0	0	0	0	0	0	0
CCGGTGATCCCTGGTT	713	43	0	0	0	0	0	0	0	0	0	0
GGTTGTACAAGCGGAT	0	0	0	0	0	0	0	0	0	0	0	0
CATAGACAGGCTGAAC	547	7	0	0	0	0	0	0	0	0	0	0
GCATGATCAGCGACAA	269	16	0	0	0	0	0	0	0	0	0	0
ATTCTTGGTCTAACGT	86	3	0	0	0	0	0	0	0	0	0	0
ACCATTTGTCTGATAC	134	10	0	0	0	0	0	0	0	0	0	0
CAGATTGTCAGCCTCT	149	19	0	0	0	0	0	0	0	0	0	0
GCCATTCTCACTCACC	1412	69	0	0	0	0	0	0	0	0	0	0
CTTCCTTGTATCTTCT	192	3	0	0	0	0	0	0	0	0	0	0
CCGTAGGGTACAGTAA	19	3	0	0	0	0	0	0	0	0	0	0
GTGGAAGTCGCAGTCG	10	0	0	0	0	0	0	0	0	0	0	0
GACCAATCAGTCAGTT	1324	222	0	0	0	0	0	0	0	0	0	0
AATGCCACATCCAATG	0	0	0	0	0	0	0	0	0	0	3	0
CAACGATGTCCATAGT	1294	4	0	0	0	0	0	0	0	0	0	0
AAGGAATCAGTAGGAC	399	5	0	0	0	0	0	0	0	0	0	0
TGATTTCTCGTCACCT	17	0	0	0	0	0	0	0	0	0	0	0
TCACATTTCCAAGCTA	819	53	0	0	0	0	0	0	0	0	0	0
CTCCTCCTCCACTAGA	235	17	0	0	0	0	0	0	0	0	0	0
GGGTGAATCCGTTGAA	116	0	0	0	0	0	0	0	0	0	0	0
TGGATGTAGGTCTTTG	36	0	0	0	0	0	0	0	0	0	0	0
GAGAAATTCTCCTGAC	249	13	0	0	0	0	0	0	0	0	0	0
CCCGGAACAATCTCGA	414	13	0	0	0	0	0	0	0	0	0	0
CCTACGTAGCCACCGT	160	0	0	0	0	0	0	0	0	0	0	0
GAAACCTTCAAGATAG	113	7	0	0	0	0	0	0	0	0	0	0
ATCGCCTTCGGCCTTT	55	0	0	0	0	0	0	0	0	0	0	0
AGTCAACTCCAAGCAT	113	2	0	0	0	0	0	0	0	0	0	0
TGGAGAGGTGTATCCA	3004	490	0	0	0	0	0	0	0	0	0	0
TCACAAGGTGTATTGC	822	26	0	0	0	0	0	0	0	0	0	0
TAACCAGCACGACAGA	157	6	0	0	0	0	0	0	0	0	0	0
TAAGCACTCACCCTGT	149	12	0	0	0	0	0	0	0	0	0	0
GGAAGTGCAAGCGAGT	111	0	0	0	0	0	0	0	0	0	0	0
ATCCTATTCTCATAGG	248	0	0	0	0	0	0	0	0	0	0	0
TTGCCTGCAAGGCTTT	307	11	0	0	0	0	0	0	0	0	0	0
ACCATTTTCCTAGCTC	0	0	0	0	0	0	0	0	0	0	0	0
TCTTGCGGTGCGTCGT	441	0	0	0	0	0	0	0	0	0	0	0
GGCTTTCTCTCTAAGG	88	4	0	0	0	0	0	0	0	0	0	0
CTCAACCTCTCGAGTA	34	2	0	0	0	0	0	0	0	0	0	0
GTTTGGATCTATTCGT	297	12	0	0	0	0	0	0	0	0	0	0
AATCGTGAGAGCCATG	156	1	0	0	0	0	0	0	0	0	0	0
TCACAAGCACGCGGTT	246	0	0	0	0	0	0	0	0	0	0	0
CCTTCAGAGCAGGCTA	87	3	0	0	0	0	0	0	0	0	0	0
ATGAGGGAGGTAGATT	32	1	0	0	0	0	0	0	0	0	0	0
GGGTGTCAGTGATCGG	168	0	0	0	0	0	0	0	0	0	0	0
CCACACTTCGAACACT	187	12	0	0	0	0	0	0	0	0	0	0
AGTAGTCTCTTTGCTA	775	39	0	0	0	0	0	0	0	0	0	0
AGGTCATAGATTACCC	0	0	0	0	0	0	0	0	0	0	0	0
TCTTGCGGTAGTGTGG	663	5	0	0	0	0	0	0	0	0	0	0
GACATCAGTCTTGCGG	80	4	0	0	0	0	0	0	0	0	0	0
TCTGTCGCAGCCTTCT	65	3	0	0	0	0	0	0	0	0	0	0
GTATTGGCACGCACCA	2815	372	0	0	0	0	0	0	0	0	0	0
TAGGTACTCTTACTGT	132	10	0	0	0	0	0	0	0	0	0	0
TCCTAATAGCCTGTGC	0	0	0	0	0	0	0	0	0	0	0	0
TCGTCCAAGAAAGCGA	1173	5	0	0	0	0	0	0	0	0	0	0
AGTACCACAGTGAGCA	139	5	0	0	0	0	0	0	0	0	0	0
GACTCAATCGCCAACG	307	16	0	0	0	0	0	0	0	0	0	0
CACTTCGAGTAGTCCT	107	2	0	0	0	0	0	0	0	0	0	0
GACCCAGGTCTCCTGT	0	0	0	0	0	0	0	0	0	0	0	0
GCTACAATCGTGAGAG	307	3	0	0	0	0	0	0	0	0	0	0
AATGACCGTGGGCTTC	541	21	0	0	0	0	0	0	0	0	0	0
TCAAGCACAGACACCC	480	0	0	0	0	0	0	0	0	0	0	0
CTCGAGGAGTGTGTTC	325	8	0	0	0	0	0	0	0	0	0	0
TCAGGGCAGAGTTGCG	74	4	0	0	0	0	0	0	0	0	0	0
CATCGGGGTGTTTCTT	0	0	0	0	0	0	0	0	0	0	0	0
ACCACAAGTAAGTCAA	654	18	0	0	0	0	0	0	0	0	0	0
TGTTCATTCATGCCCT	602	22	0	0	0	0	0	0	0	0	0	0
GACATCACAGTAGAGC	428	53	0	0	0	0	0	0	0	0	0	0
CACTGTCGTCATATGC	72	1	0	0	0	0	0	0	0	0	0	0
AGAGCAGCAAACCACT	115	6	0	0	0	0	0	0	0	0	0	0
TCATTACAGTGCTAGG	846	11	0	0	0	0	0	0	0	0	0	0
CTTACCGCAGTGCCTG	0	0	0	0	0	0	0	0	0	0	0	0
ATGGGTTAGATCACCT	100	1	0	0	0	0	0	0	0	0	0	0
AGGCATTGTGATACCT	1266	132	0	0	0	0	0	0	0	0	0	0
TCACACCGTTATAGAG	117	9	0	0	0	0	0	0	0	0	0	0
TGTCCACTCTTCTGTA	2247	99	0	0	0	0	0	0	0	0	0	0
CTCCAACAGGAAAGAC	107	1	0	0	0	0	0	0	0	0	0	0
CCCTCAACAAGGACAC	0	0	0	0	0	0	0	0	0	0	0	0
ATCGGCGAGGCTTCCG	59	0	0	0	0	0	0	0	0	0	0	0
ATTGTTCGTTCTCCAC	291	0	0	0	0	0	0	0	0	0	0	0
TCTTTGACACTTGTGA	609	46	0	0	0	0	0	0	0	0	0	0
GAATCGTAGATAGCAT	4	0	0	0	0	0	0	0	0	0	0	0
AGAAGCGTCTGCTGAA	100	15	0	0	0	0	0	0	0	0	0	0
CCACACTAGCTGTTCA	806	7	0	0	0	0	0	0	0	0	0	0
GTATTGGTCTGGGCAC	599	9	0	0	0	0	0	0	0	0	0	0
CATTGCCCAGCCGTCA	0	0	0	0	0	0	0	0	0	0	0	0
GGCACGTAGAGGATCC	0	0	0	0	0	0	0	0	0	0	0	0
AAAGGTACAAGGCAAC	7	0	0	0	0	0	0	0	0	0	0	0
CATAGACAGCCACTCG	113	2	0	0	0	0	0	0	0	0	0	0
ACGATCATCAAGTTGC	50	2	0	0	0	0	0	0	0	0	0	0
GTACAACGTACATACC	45	4	0	0	0	0	0	0	0	0	0	0
TACTGCCCAAATCAGA	273	29	0	0	0	0	0	0	0	0	0	0
CCGTGAGAGGCCACCT	480	8	0	0	0	0	0	0	0	0	0	0
ATTTCACTCGTTCATT	277	9	0	0	0	0	0	0	0	0	0	0
GAAATGAGTGCGACAA	0	0	0	0	0	0	0	0	0	0	0	0
GCCATGGCACAAATAG	10	13	0	0	0	0	0	0	0	0	0	0
GTTACAGTCTCCAATT	102	1	0	0	0	0	0	0	0	0	0	0
ATCCCTGTCGTCCTTG	69	0	0	0	0	0	0	0	0	0	0	0
AGTAACCCATAGGTAA	297	1	0	0	0	0	0	0	0	0	0	0
CCAATGAGTCTACACA	127	3	0	0	0	0	0	0	0	0	0	0
CATGGTAGTATATGGA	395	6	0	0	0	0	0	0	0	0	0	0
GAGGCAAAGACGGATC	144	21	0	0	0	0	0	0	0	0	0	0
CTCAGAACACTGGATT	127	6	0	0	0	0	0	0	0	0	0	0
GAGGCCTCAAATGGTA	113	8	0	0	0	0	0	0	0	0	0	0
ATTCACTCACGTGAGA	99	2	0	0	0	0	0	0	0	0	0	0
TAACTTCTCGAAGCCC	148	1	0	0	0	0	0	0	0	0	0	0
CTCAACCCACGATAGG	0	0	0	0	0	0	0	0	0	0	0	0
TTGAACGTCTCGAGTA	81	4	0	0	0	0	0	0	0	0	0	0
GACTTCCTCGTTCTAT	941	37	0	0	0	0	0	0	0	0	0	0
TTTACCATCAGCCCAG	320	10	0	0	0	0	0	0	0	0	0	0
CATGAGTAGGTCATAA	338	17	0	0	0	0	0	0	0	0	0	0
GCCTGTTGTAACGCGA	2	0	0	0	0	0	0	0	0	0	0	0
CAACGGCTCGTAACTG	78	3	0	0	0	0	0	0	0	0	0	0
TAACCAGCAGGTCAAG	103	1	0	0	0	0	0	0	0	0	0	0
GCTACCTTCCCACAGG	21	2	0	0	0	0	0	0	0	0	0	0
ATCGTAGCAGTCGGAA	430	7	0	0	0	0	0	0	0	0	0	0
CTACTATTCTGGTGGC	119	9	0	0	0	0	0	0	0	0	0	0
TAATTCCGTGGGTTGA	21	0	0	0	0	0	0	0	0	0	0	0
TCACTCGCAGCAGTAG	0	0	0	0	0	0	0	0	0	0	0	0
GCAGTTAGTACACGCC	334	0	0	0	0	0	0	0	0	0	0	0
CCTCCAATCTGAGAGG	136	4	0	0	0	0	0	0	0	0	0	0
GGGATGATCTGGCTGG	326	1	0	0	0	0	0	0	0	0	0	0
TTTGTTGCATGGGATG	85	4	0	0	0	0	0	0	0	0	0	0
CCTATCGGTATTGGCT	112	6	0	0	0	0	0	0	0	0	0	0
GCTTTCGAGTCACAGG	81	0	0	0	0	0	0	0	0	0	0	0
CTCATCGAGCAACAGC	59	9	0	0	0	0	0	0	0	0	0	0
CACTGAAGTCTACTGA	156	9	0	0	0	0	0	0	0	0	0	0
TTGGATGTCTCAACGA	263	17	0	0	0	0	0	0	0	0	0	0
ATCATTCCATCTCAAG	211	17	0	0	0	0	0	0	0	0	0	0
GATGATCCAATACCCA	0	0	0	0	0	0	0	0	0	0	0	0
CATACTTAGTGTAGAT	108	4	0	0	0	0	0	0	0	0	0	0
GACACGCCACCTGCTT	0	0	0	0	0	0	0	0	0	0	0	0
ATCGCCTAGGTAAAGG	394	12	0	0	0	0	0	0	0	0	0	0
AGAAATGCAGTTGGTT	88	1	0	0	0	0	0	0	0	0	0	0
GTTGTGACAGTTACCA	0	0	0	0	0	0	0	0	0	0	0	0
AACAGGGAGAAGTCAT	10	0	0	0	0	0	0	0	0	0	0	0
GCACTAAGTCAAAGAT	641	37	0	0	0	0	0	0	0	0	0	0
ATACCGATCAAGGACG	61	5	0	0	0	0	0	0	0	0	0	0
GTCACTCGTCGTTGCG	0	0	0	0	0	0	0	0	0	0	0	0
CTCCTCCTCGAACTCA	88	7	0	0	0	0	0	0	0	0	0	0
TCAAGCAAGGCATCGA	0	0	0	0	0	0	0	0	0	0	0	0
GACTTCCCAGATAAAC	34	0	0	0	0	0	0	0	0	0	0	0
AATGAAGGTCCAGCCA	111	2	0	0	0	0	0	0	0	0	0	0
GGTTAACGTATACAGA	82	1	0	0	0	0	0	0	0	0	0	0
ATCCATTGTCGTCATA	243	10	0	0	0	0	0	0	0	0	0	0
AGACTCAGTTAATCGC	121	13	0	0	0	0	0	0	0	0	0	0
CATTTCAGTGCTATTG	92	6	0	0	0	0	0	0	0	0	0	0
GTGCACGAGGGCAATC	148	10	0	0	0	0	0	0	0	0	0	0
TCTGCCAGTTAGCGGA	156	0	0	0	0	0	0	0	0	0	0	0
AGGAATATCCACGGGT	0	0	0	0	0	0	0	0	0	0	0	0
AAGCCATTCATCCTAT	681	1	0	0	0	0	0	0	0	0	0	0
ACTATTCTCTGTCCCA	55	0	0	0	0	0	0	0	0	0	0	0
TGTTCATTCATTGCCC	650	112	0	0	0	0	0	0	0	0	0	0
AACCTGACAAGTTTGC	203	10	0	0	0	0	0	0	0	0	0	0
AAGATAGTCCGCAACG	146	18	0	0	0	0	0	0	0	0	0	0
CCCTCTCAGGTCACAG	372	41	0	0	0	0	0	0	0	0	0	0
TGAGCATAGGGTTAAT	0	0	0	0	0	0	0	0	0	0	0	0
CTCAGTCAGGTACATA	747	90	0	0	0	0	0	0	0	0	0	0
AAATGGATCTCTCGCA	711	89	0	0	0	0	0	0	0	0	0	0
ATACTTCGTTCCACGG	120	9	0	0	0	0	0	0	0	0	0	0
AACGGGATCTTGCGCT	189	7	0	0	0	0	0	0	0	0	0	0
TAAGCCACACGAAAGC	291	0	0	0	0	0	0	0	0	0	0	0
CTCATGCCAAGAGCTG	79	6	0	0	0	0	0	0	0	0	0	0
CCTGCATCAATCCTTT	1	0	0	0	0	0	0	0	0	0	0	0
ATGGATCCAGCCCACA	391	0	0	0	0	0	0	0	0	0	0	0
TACGTCCCAAGTATCC	9	0	0	0	0	0	0	0	0	0	0	0
CTCCTCCGTCAAAGAT	175	12	0	0	0	0	0	0	0	0	0	0
TGCGACGGTCTACGTA	185	10	0	0	0	0	0	0	0	0	0	0
ACTGTCCTCGAGAATA	111	7	0	0	0	0	0	0	0	0	0	0
TCTCTGGAGGCGACAT	0	0	0	0	0	0	0	0	0	0	0	0
TTGGGTAAGATCGCCC	45	6	0	0	0	0	0	0	0	0	0	0
TTGCCTGGTCGCACGT	46	0	0	0	0	0	0	0	0	0	0	0
GACATCATCGTAACTG	259	0	0	0	0	0	0	0	0	0	0	0
TACCCACTCTTTCCGG	184	14	0	0	0	0	0	0	0	0	0	0
AAAGTCCAGACATATG	930	40	0	0	0	0	0	0	0	0	0	0
TTCAGGATCACCATAG	636	1	0	0	0	0	0	0	0	0	0	0
CGATGGCGTAATGATG	1	0	0	0	0	0	0	0	0	0	0	0
TGAGCGCCATACTGTG	131	4	0	0	0	0	0	0	0	0	0	0
TCCTCGAAGCGGTATG	4	0	0	0	0	0	0	0	0	0	0	0
ACATGCAAGAGATGCC	51	5	0	0	0	0	0	0	0	0	0	0
CGGTCAGGTATCGGTT	0	0	0	0	0	0	0	0	0	0	0	0
GTTAGTGGTCTAGATC	373	29	0	0	0	0	0	0	0	0	0	0
GGTCACGTCTCGTCGT	0	0	0	0	0	0	0	0	0	0	0	0
TCCTTTCCAACTCCCT	0	0	0	0	0	0	0	0	0	0	0	0
TCATATCGTATTGACC	96	6	0	0	0	0	0	0	0	0	0	0
ATGCGATTCTTAGTTC	0	0	0	0	0	0	0	0	0	0	0	0
TCTACCGTCTCCTGAC	0	0	0	0	0	0	0	0	0	0	0	0
GTCATGATCATCTATC	739	20	0	0	0	0	0	0	0	0	0	0
CAGCCAGGTGAATATG	376	7	0	0	0	0	0	0	0	0	0	0
TCTGCCATCTCTCTAA	328	0	0	0	0	0	0	0	0	0	0	0
CAACGATTCTGTCAGA	632	88	0	0	0	0	0	0	0	0	0	0
TAAGCCATCTAAGGAA	228	19	0	0	0	0	0	0	0	0	0	0
AACAGGGCATGACTGT	371	76	0	0	0	0	0	0	0	0	0	0
AGTCTCCGTTCAATCG	188	10	0	0	0	0	0	0	0	0	0	0
ACTATTCGTATGCGTT	293	26	0	0	0	0	0	0	0	0	0	0
CTCCTTTCAGCCGTCA	515	1	0	0	0	0	0	0	0	0	0	0
CCACGTTGTAACCCTA	0	0	0	0	0	0	0	0	0	0	0	0
GGAGAACTCAACGAGG	2079	152	0	0	0	0	0	0	0	0	0	0
GCATGATAGTGCTCGC	76	3	0	0	0	0	0	0	0	0	0	0
TCAAGCACAGGGATAC	614	3	0	0	0	0	0	0	0	0	0	0
GGTGTCGCAGGCCTGT	3	0	0	0	0	0	0	0	0	0	0	0
CGAAGTTCACGTGAGA	2	0	0	0	0	0	0	0	0	0	0	0
AAGAACAAGATACTGA	1334	73	0	0	0	0	0	0	0	0	0	0
TTTGGTTAGTAAACTG	73	1	0	0	0	0	0	0	0	0	0	0
CATTGCCTCGACACTA	0	0	0	0	0	0	0	0	0	0	0	0
TGTACAGCAAAGAACT	69	1	0	0	0	0	0	0	0	0	0	0
ACGGTTATCCGAGATT	0	0	0	0	0	0	0	0	0	0	0	0
TCACATTGTGCAGATG	203	21	0	0	0	0	0	0	0	0	0	0
TACAGGTTCAACTACG	0	0	0	0	0	0	0	0	0	0	0	0
