## Supplementary material for "Homing in on the rare virosphere reveals the native host of giant viruses": A summary table of host-virus pairs (as seen in Fig. 2)

barcode	Coccolithovirus	PV_05	IM_07	IM_01	Prymnesiovirus	IM_16	IM_09	IM_12	IM_13	IM_06	PM_01	IM_08	Annotation
CTGCATCAGTTAGTGA	3.0	0.0	0.0	18.0	0.0	53.0	1.0	0.0	10.0	0.0	0.0	0.0	Dinoflagellata
GGAGAACCATCTCGTC	0.0	0.0	0.0	5.0	0.0	33.0	0.0	0.0	11.0	0.0	0.0	0.0	Diatoms
TGCTCCAGTCTACAAC	3.0	0.0	0.0	19.0	0.0	32.0	0.0	28.0	0.0	4.0	0.0	0.0	Katablepharidaceae
TAGACCAAGCTGACCC	0.0	0.0	0.0	1.0	1.0	25.0	1.0	0.0	0.0	0.0	0.0	0.0	Prymnesiophyceae
CCCTCTCGTGGATACG	0.0	0.0	0.0	1.0	0.0	23.0	0.0	0.0	0.0	0.0	0.0	0.0	Ciliophora
CACTAAGTCCGATGCG	0.0	0.0	2.0	0.0	0.0	23.0	0.0	0.0	0.0	0.0	0.0	0.0	Ciliophora
CGAATTGAGACGGAAA	0.0	0.0	0.0	4.0	0.0	17.0	0.0	0.0	3.0	0.0	0.0	0.0	MAST-3
TCACGCTTCACCTCAC	4.0	0.0	0.0	0.0	0.0	3.0	0.0	0.0	40.0	0.0	0.0	0.0	Chrysophyceae
AGGTGTTAGAATTTGG	0.0	0.0	0.0	20.0	2.0	4.0	0.0	44.0	0.0	9.0	0.0	0.0	Katablepharidaceae
CATGGTAGTTTCGTAG	6.0	0.0	0.0	10.0	0.0	0.0	70.0	0.0	0.0	0.0	0.0	9.0	Cercozoa
ATCCGTCAGACATAAC	0.0	0.0	0.0	0.0	0.0	0.0	50.0	0.0	0.0	0.0	0.0	0.0	Lobosa
GACTCTCGTGTCCGTG	2.0	0.0	0.0	0.0	0.0	0.0	37.0	0.0	0.0	0.0	0.0	15.0	Cercozoa
TCTCTGGTCAGGTAAA	0.0	0.0	0.0	0.0	0.0	0.0	34.0	0.0	0.0	0.0	0.0	0.0	Lobosa
CCTGCATAGGAACGAA	1.0	0.0	0.0	0.0	0.0	0.0	22.0	0.0	0.0	0.0	0.0	0.0	Lobosa
GGTGTTATCGTTAGAC	12.0	0.0	2.0	11.0	0.0	0.0	21.0	0.0	0.0	0.0	0.0	0.0	Cercozoa
GATTTCTGTTGTTTGG	1.0	0.0	0.0	2.0	0.0	9.0	0.0	0.0	0.0	0.0	0.0	22.0	Pseudofungi
TGCAGGCAGCCTCAGC	2.0	0.0	3632.0	3.0	0.0	10.0	2.0	0.0	0.0	0.0	5.0	0.0	Katablepharidaceae
CTCCCTCCAAAGCAAT	6.0	0.0	2727.0	7.0	0.0	4.0	0.0	0.0	0.0	0.0	1.0	5.0	Katablepharidaceae
CAAGACTTCACACGAT	0.0	0.0	2118.0	21.0	0.0	4.0	0.0	0.0	3.0	0.0	14.0	4.0	Katablepharidaceae
AAGTGAAGTTAAGCAA	3.0	0.0	1441.0	6.0	0.0	8.0	4.0	0.0	7.0	0.0	4.0	3.0	Katablepharidaceae
TCAATCTCAGTCGAGA	2.0	0.0	539.0	2.0	0.0	3.0	0.0	0.0	0.0	0.0	1.0	2.0	Katablepharidaceae
TATTTCGAGACTGAGC	2.0	0.0	532.0	21.0	0.0	0.0	0.0	0.0	0.0	0.0	1.0	6.0	Katablepharidaceae
ATACCGAGTAAGAACT	7.0	1.0	3.0	31.0	0.0	34.0	2.0	0.0	0.0	188.0	0.0	0.0	Katablepharidaceae
TCATTGTTCGTAACCA	9.0	12.0	14.0	2076.0	0.0	0.0	0.0	0.0	31.0	0.0	0.0	0.0	Pseudofungi
GGCTTTCTCCTTCTGG	0.0	0.0	0.0	455.0	24.0	0.0	31.0	0.0	0.0	0.0	0.0	0.0	Chrysophyceae
GACCTTCGTATGCTTG	3.0	0.0	0.0	234.0	41.0	0.0	0.0	0.0	0.0	0.0	0.0	0.0	MAST-3
ACGCACGAGGGTCACA	55.0	0.0	0.0	217.0	79.0	0.0	0.0	0.0	0.0	0.0	0.0	0.0	Chrysophyceae
AGCGCCACAACTTCTT	0.0	0.0	0.0	215.0	25.0	0.0	1.0	0.0	0.0	0.0	0.0	0.0	Prymnesiophyceae
GGGAAGTCACACGGTC	0.0	0.0	0.0	207.0	56.0	0.0	0.0	0.0	0.0	0.0	0.0	0.0	Ciliophora
GAGTGAGAGAGGCCAT	152.0	0.0	0.0	171.0	0.0	0.0	0.0	0.0	0.0	0.0	0.0	0.0	Chrysophyceae
CCATAAGGTTTACACG	26.0	0.0	0.0	171.0	0.0	0.0	0.0	1.0	1.0	0.0	0.0	0.0	Prymnesiophyceae
CACGAATCAAGTGGAC	54.0	0.0	0.0	150.0	57.0	1.0	1.0	2.0	0.0	0.0	0.0	0.0	Ciliophora
AGAGAATCAATGGGTG	23.0	0.0	0.0	129.0	0.0	0.0	0.0	0.0	0.0	0.0	0.0	0.0	Prymnesiophyceae
GATAGCTAGAATTTGG	7.0	0.0	0.0	120.0	0.0	0.0	0.0	0.0	2.0	0.0	0.0	0.0	Chrysophyceae
TTTGTTGGTAAGATCA	2.0	0.0	0.0	117.0	0.0	0.0	0.0	0.0	1.0	0.0	0.0	0.0	Ciliophora
AGTACTGAGATACCAA	0.0	0.0	1.0	111.0	0.0	0.0	0.0	3.0	0.0	0.0	0.0	0.0	Chrysophyceae
AGACACTGTGACACAG	14.0	0.0	5.0	105.0	0.0	22.0	1.0	68.0	0.0	0.0	0.0	0.0	Katablepharidaceae
CTCAGTCTCTTTCCGG	22.0	0.0	0.0	102.0	15.0	0.0	0.0	0.0	2.0	0.0	0.0	2.0	Dinoflagellata
TATCTTGGTCGTGGTC	6.0	0.0	0.0	102.0	14.0	0.0	0.0	0.0	0.0	0.0	0.0	0.0	Dinoflagellata
GGCAGTCGTGCATTTG	2.0	0.0	3.0	100.0	0.0	0.0	1.0	2.0	1.0	0.0	0.0	0.0	Prymnesiophyceae
GAAGAATTCGGCACTG	0.0	0.0	6.0	99.0	0.0	0.0	1.0	0.0	0.0	0.0	0.0	0.0	Prymnesiophyceae
GACTTCCGTCCGAAAG	0.0	0.0	0.0	95.0	2.0	0.0	0.0	0.0	1.0	0.0	0.0	0.0	Chrysophyceae
CTGAATGAGACATCAA	0.0	0.0	0.0	91.0	0.0	2.0	3.0	1.0	4.0	0.0	0.0	0.0	Chrysophyceae
AGTACCAAGACCTTTG	0.0	0.0	3.0	65.0	1.0	1.0	0.0	0.0	0.0	0.0	0.0	0.0	Chrysophyceae
TCCGTGTCACGTATAC	0.0	0.0	0.0	57.0	0.0	0.0	0.0	0.0	0.0	0.0	0.0	0.0	Chrysophyceae
TTGCCTGCATCGAAGG	0.0	0.0	0.0	53.0	0.0	2.0	0.0	0.0	0.0	0.0	0.0	0.0	Chrysophyceae
TGCGACGTCCATTTGT	0.0	0.0	0.0	53.0	0.0	0.0	7.0	0.0	1.0	0.0	0.0	0.0	Chrysophyceae
TCACGGGGTTCAAAGA	0.0	0.0	0.0	49.0	3.0	0.0	0.0	0.0	2.0	0.0	0.0	0.0	Prymnesiophyceae
ACTATGGTCATGCATG	14.0	1.0	0.0	48.0	2.0	0.0	1.0	5.0	0.0	0.0	0.0	0.0	Chrysophyceae
GCAACCGCAACACAGG	0.0	0.0	0.0	48.0	1.0	0.0	1.0	0.0	0.0	0.0	0.0	0.0	Chrysophyceae
AGAAATGAGGTTCTTG	0.0	0.0	0.0	45.0	0.0	0.0	0.0	0.0	0.0	0.0	0.0	0.0	Chrysophyceae
GCCATTCCAGGCCCTA	0.0	0.0	0.0	45.0	0.0	0.0	0.0	0.0	0.0	0.0	0.0	0.0	Chrysophyceae
CAGTGCGCACAACATC	0.0	0.0	0.0	44.0	0.0	0.0	0.0	0.0	0.0	0.0	0.0	0.0	Chrysophyceae
AATCGTGCAAGTATCC	4.0	0.0	0.0	41.0	2.0	5.0	0.0	0.0	5.0	0.0	0.0	0.0	Dinoflagellata
CCAATTTTCGTGTGAT	35.0	4.0	0.0	41.0	3.0	1.0	0.0	0.0	0.0	0.0	0.0	0.0	Prymnesiophyceae
GATGAGGGTACTGTTG	1.0	0.0	0.0	39.0	0.0	0.0	0.0	0.0	0.0	0.0	0.0	0.0	Ciliophora
GACATCACAAATGAGT	10.0	0.0	0.0	36.0	0.0	0.0	0.0	0.0	0.0	0.0	0.0	0.0	Prymnesiophyceae
TATTTCGTCGTTCGCT	0.0	0.0	0.0	35.0	0.0	0.0	0.0	0.0	0.0	0.0	0.0	0.0	Chrysophyceae
CGTTGGGTCTTGTGCC	21.0	1.0	0.0	34.0	0.0	0.0	0.0	0.0	0.0	0.0	0.0	0.0	Prymnesiophyceae
TGGTGATCACCCTTAC	0.0	0.0	0.0	33.0	0.0	1.0	0.0	0.0	0.0	0.0	0.0	1.0	Chrysophyceae
CCTCACATCTGGGCAC	0.0	0.0	0.0	33.0	0.0	0.0	0.0	0.0	10.0	0.0	0.0	0.0	Chrysophyceae
CCATCACGTTTGGGTT	4.0	0.0	0.0	32.0	0.0	0.0	0.0	1.0	0.0	0.0	0.0	0.0	Prymnesiophyceae
ATCAGGTGTGTGAATA	2.0	5.0	0.0	31.0	0.0	0.0	0.0	0.0	0.0	0.0	0.0	0.0	Chrysophyceae
ATGTCCCTCGAGAAAT	0.0	0.0	0.0	30.0	0.0	0.0	0.0	0.0	0.0	0.0	0.0	0.0	Prymnesiophyceae
GCTTCACAGTGGAAAG	10.0	0.0	0.0	29.0	0.0	0.0	0.0	0.0	1.0	0.0	0.0	0.0	Prymnesiophyceae
CACTGAACACGCAAAG	4.0	0.0	1.0	27.0	0.0	0.0	0.0	0.0	0.0	0.0	0.0	0.0	Chrysophyceae
ACAAGCTCAATTGAGA	4.0	0.0	0.0	26.0	0.0	0.0	0.0	1.0	0.0	0.0	0.0	0.0	Dinoflagellata
CCTCTCCAGTCGTTAC	4.0	0.0	0.0	21.0	0.0	9.0	0.0	0.0	11.0	0.0	0.0	0.0	Dinoflagellata
GACCAATGTGAATGAT	5.0	0.0	0.0	18.0	1.0	0.0	0.0	0.0	0.0	0.0	0.0	0.0	Prymnesiophyceae
TACCGAAGTTACCCAA	12.0	1.0	0.0	16.0	0.0	1.0	2.0	0.0	0.0	0.0	0.0	0.0	Prymnesiophyceae
CCGATCTTCGAGAAGC	7.0	0.0	0.0	16.0	0.0	0.0	0.0	0.0	0.0	0.0	0.0	0.0	Prymnesiophyceae
GAGTGTTCAATTAGGA	8.0	1.0	0.0	13.0	0.0	1.0	0.0	4.0	0.0	0.0	0.0	0.0	Other eukaryotes
GACACGCTCCATTTGT	0.0	0.0	0.0	12.0	0.0	0.0	0.0	0.0	0.0	0.0	0.0	0.0	Cercozoa
CCTATCGCATGACTCA	1.0	0.0	0.0	12.0	0.0	0.0	0.0	0.0	0.0	0.0	0.0	0.0	Cercozoa
ACCTACCCACTACGGC	3.0	0.0	0.0	12.0	0.0	0.0	0.0	0.0	0.0	0.0	0.0	0.0	Dinoflagellata
